# Identification and analysis of splicing quantitative trait loci across multiple tissues in the human genome

**DOI:** 10.1101/2020.05.29.123703

**Authors:** Diego Garrido-Martín, Beatrice Borsari, Miquel Calvo, Ferran Reverter, Roderic Guigó

## Abstract

We have developed an efficient and reproducible pipeline for the discovery of genetic variants affecting splicing (sQTLs), based on an approach that captures the intrinsically multivariate nature of this phenomenon. We employed it to analyze the multi-tissue transcriptome GTEx dataset, generating a comprehensive catalogue of sQTLs in the human genome. A core set of these sQTLs is shared across multiple tissues. Downstream analyses of this catalogue contribute to the understanding of the mechanisms underlying splicing regulation. We found that sQTLs often target the global splicing pattern of genes, rather than individual splicing events. Many of them also affect gene expression, but not always of the same gene, potentially uncovering regulatory loci that act on different genes through different mechanisms. sQTLs tend to be preferentially located in introns that are post-transcriptionally spliced, which would act as hotspots for splicing regulation. While many variants affect splicing patterns by directly altering the sequence of splice sites, many more modify the binding of RNA-binding proteins (RBPs) to target sequences within the transcripts. Genetic variants affecting splicing can have a phenotypic impact comparable or even stronger than variants affecting expression, with those that alter RBP binding playing a prominent role in disease.
