## Supplementary material for "Identification and analysis of splicing quantitative trait loci across multiple tissues in the human genome": Table_S3.tsv

Ensembl ID	tau_s	tau
ENSG00000002822.11	0.96153978170338	0.357185095902776
ENSG00000005194.10	0.949359565459157	0.319514540219286
ENSG00000005238.15	0.93964170462727	0.311571611586144
ENSG00000005483.15	0.959723173014141	0.213415274456681
ENSG00000006114.11	0.934358684429742	0.286679045076594
ENSG00000007047.10	0.947207755069762	0.289980021415401
ENSG00000008517.12	0.975628825165772	0.487032270796892
ENSG00000008952.12	0.942467775461861	0.17307846686238
ENSG00000010803.12	0.939281929058405	0.259238283648368
ENSG00000011243.13	0.944727560442222	0.216902952129857
ENSG00000011451.13	0.935837511295634	0.232418790969077
ENSG00000015153.10	0.982280412267173	0.237103669593105
ENSG00000015479.13	0.957479483788505	0.220184549760138
ENSG00000015676.13	0.947102858674414	0.219137932779872
ENSG00000022267.12	0.995811844527651	0.396072100512771
ENSG00000023228.9	0.943109302381264	0.275199358287047
ENSG00000029364.7	0.985436962939222	0.265340124452639
ENSG00000033050.3	0.965267123563489	0.242721293282795
ENSG00000035403.12	0.964026414711254	0.360617166919565
ENSG00000036054.8	0.978734759797192	0.246106055978801
ENSG00000037241.3	0.965296365627469	0.362465648169979
ENSG00000039319.12	0.934575883650605	0.282170413220212
ENSG00000040633.8	0.940704465761337	0.220682340237952
ENSG00000047410.9	0.972981710002416	0.24891169912625
ENSG00000048405.5	0.943653172422545	0.317807603693253
ENSG00000050426.11	0.945198529336963	0.147198003929673
ENSG00000052749.9	0.975741051672563	0.306390267108765
ENSG00000052841.10	0.936747990812927	0.245074352959035
ENSG00000055163.14	0.968497772738866	0.449846577113816
ENSG00000055208.13	0.975709297701517	0.198920143668135
ENSG00000055332.12	0.958109500039025	0.423955641254986
ENSG00000055609.13	0.954756247121451	0.239413297330862
ENSG00000056586.11	0.954674155637372	0.223069481403143
ENSG00000058272.11	0.933718004587207	0.329770503972533
ENSG00000060069.12	0.965990454554997	0.361636658831086
ENSG00000061987.10	0.9606052772152	0.229739792227514
ENSG00000062716.6	0.958778226132773	0.290136219410763
ENSG00000064545.10	0.93854621879733	0.238441600911432
ENSG00000065057.3	0.945411200863674	0.207145604220592
ENSG00000065154.7	0.941667213795894	0.249944248677183
ENSG00000066827.11	0.943682775072388	0.621978695254754
ENSG00000068383.14	0.950050172325752	0.302138313893056
ENSG00000069248.9	0.946727500828065	0.197144493074065
ENSG00000069329.11	0.959505278094287	0.155832377132835
ENSG00000070061.10	0.933941255144681	0.284271795707074
ENSG00000070413.14	0.963441883079434	0.15665444320933
ENSG00000070444.10	0.93882227930949	0.233632751089204
ENSG00000070501.7	0.933666686531934	0.493811735625279
ENSG00000070614.10	0.937455231153141	0.274996728012395
ENSG00000070669.12	0.947145991021519	0.298929704577387
ENSG00000071564.10	0.934423026545382	0.391098339009273
ENSG00000072062.9	0.943009657476467	0.168399011906281
ENSG00000073050.7	0.970431218292967	0.230207396366833
ENSG00000074416.9	0.961206330452664	0.282001040425927
ENSG00000074755.10	0.938178779992051	0.267829755915164
ENSG00000075240.12	0.944192804059177	0.230856585233796
ENSG00000076053.6	0.947015249410612	0.338045523685794
ENSG00000076108.7	0.958020965080915	0.200523961767181
ENSG00000076242.10	0.949297601803106	0.240610875445051
ENSG00000076662.5	0.95379135505162	0.639483611221277
ENSG00000076685.14	0.949053868072876	0.249671474908056
ENSG00000076924.7	0.951270064045051	0.193274186729562
ENSG00000077044.5	0.939416896741451	0.382463054991749
ENSG00000077549.13	0.971332334610605	0.138683644811519
ENSG00000078808.12	0.947371659692749	0.162933699193582
ENSG00000080503.15	0.981621372363404	0.21119094432659
ENSG00000080815.14	0.974989066888739	0.309098334790602
ENSG00000083168.5	0.955523181571497	0.240614188082888
ENSG00000084073.4	0.946593264998938	0.246905868359946
ENSG00000084733.6	0.93354446150593	0.279665116578775
ENSG00000084764.6	0.95796997623818	0.309576988460584
ENSG00000087274.12	0.967239013095897	0.142235731075414
ENSG00000087502.13	0.937725534763094	0.268584588863284
ENSG00000088179.4	0.968726677506227	0.504086842364947
ENSG00000089351.10	0.955302757760036	0.273283753514799
ENSG00000089818.12	0.975174636387549	0.321683806859245
ENSG00000090061.13	0.942835864920087	0.267032770005802
ENSG00000090554.8	0.951945064527791	0.372440754519095
ENSG00000091140.8	0.933668868231037	0.194768136168296
ENSG00000092036.12	0.937573096263527	0.247530772499583
ENSG00000092108.16	0.9689549381539	0.213444594239727
ENSG00000092199.13	0.954481754232707	0.214222879645439
ENSG00000092529.18	0.951134368627694	0.455310398535817
ENSG00000092871.12	0.962170306744299	0.352451767292547
ENSG00000093144.14	0.946599465391008	0.203184662649804
ENSG00000096063.10	0.96257171168307	0.341115067688584
ENSG00000099622.9	0.960837208693917	0.177962878013958
ENSG00000099797.7	0.958852419859776	0.208516929186657
ENSG00000099899.10	0.945649496459354	0.210003432452133
ENSG00000099991.12	0.948024621927533	0.264932443337679
ENSG00000100138.9	0.933912157294715	0.167253384005283
ENSG00000100219.12	0.948599893621385	0.337784159336873
ENSG00000100266.13	0.937821073769093	0.23946064912365
ENSG00000100304.12	0.935852225302413	0.347582516620195
ENSG00000100364.14	0.962864053807948	0.247340886985665
ENSG00000100577.14	0.940360267309663	0.44583225665
ENSG00000100596.2	0.97661476650648	0.361761918358855
ENSG00000100603.9	0.933232639832223	0.161090569337873
ENSG00000100605.12	0.932663763328682	0.233255044374865
ENSG00000100614.13	0.961981181926063	0.221279032160664
ENSG00000100644.12	0.952728099583398	0.380675171112182
ENSG00000100697.10	0.942866759568406	0.259330775818023
ENSG00000100714.11	0.967668305350939	0.368755941992749
ENSG00000100731.11	0.966582636154949	0.272370731434102
ENSG00000100796.13	0.933667797788418	0.183916194724719
ENSG00000100813.10	0.939148909508581	0.171072413536822
ENSG00000100926.10	0.935041884892051	0.249647280565159
ENSG00000101052.8	0.944079145634206	0.282981801053843
ENSG00000101146.8	0.933415266525422	0.392918612882575
ENSG00000101343.10	0.99238702190504	0.225671972008043
ENSG00000101365.16	0.966567053467043	0.138886016017401
ENSG00000101654.13	0.957806937514406	0.262193805378027
ENSG00000102054.13	0.948183103402176	0.25153470474572
ENSG00000102897.5	0.955659862688941	0.238744173735247
ENSG00000102921.3	0.943401743766348	0.250260790432125
ENSG00000103091.10	0.968879892096285	0.220582360977278
ENSG00000103145.6	0.959182263712314	0.228872728579969
ENSG00000103174.7	0.947205104552806	0.316706421860565
ENSG00000103342.8	0.973451824194247	0.180970243798909
ENSG00000103415.7	0.951262269153365	0.277813769401455
ENSG00000103642.7	0.975579275912124	0.33896721744151
ENSG00000104093.9	0.978189877479276	0.359502198236262
ENSG00000104320.9	0.961179429673588	0.370032358465988
ENSG00000104343.15	0.987484066874593	0.227278674054188
ENSG00000104365.9	0.963217370433105	0.26275523606921
ENSG00000104517.8	0.954453235975571	0.344693910723176
ENSG00000104671.3	0.970247819881103	0.152995017272347
ENSG00000105402.3	0.938850698413249	0.177972431283087
ENSG00000105879.7	0.943666149137411	0.223391597799852
ENSG00000105983.15	0.94042570373095	0.282728644545708
ENSG00000106348.12	0.940678152638119	0.333417414034398
ENSG00000106459.10	0.958696813707571	0.271163469586402
ENSG00000107371.8	0.942948701211715	0.349253663159201
ENSG00000107625.8	0.951600063003828	0.218377547100682
ENSG00000107798.13	0.952523271162926	0.40231323589168
ENSG00000107833.6	0.96813852938032	0.380579074175107
ENSG00000108474.12	0.946087919589203	0.297109234673624
ENSG00000108509.16	0.935914023796214	0.249239627694543
ENSG00000108515.13	0.940864331478547	0.732567482398839
ENSG00000108582.7	0.953621497566339	0.329603548574235
ENSG00000108587.10	0.955206368799332	0.210903753145699
ENSG00000108622.6	0.966390784459078	0.45242789213221
ENSG00000108771.8	0.94445785624998	0.328223806060345
ENSG00000109118.9	0.956129507289104	0.241992888731892
ENSG00000109381.15	0.967494814469514	0.205159460525706
ENSG00000109917.6	0.93571433582888	0.280114138107761
ENSG00000109971.9	0.959930411438106	0.143175118767304
ENSG00000110315.2	0.972658634898332	0.332944824464995
ENSG00000110696.5	0.965908216008217	0.14986905740286
ENSG00000111142.9	0.984204636090644	0.202673606634482
ENSG00000111674.4	0.932542136838556	0.437190039407421
ENSG00000112062.6	0.943242436001239	0.290954567352015
ENSG00000112531.12	0.945227912117556	0.388242798345349
ENSG00000112592.8	0.970210216085836	0.330109197805308
ENSG00000112983.13	0.965002749493875	0.331488099457848
ENSG00000113108.13	0.954482794489049	0.257992207480525
ENSG00000113141.11	0.935994102092389	0.169083160731064
ENSG00000113369.4	0.943412086199381	0.338259443163766
ENSG00000113580.10	0.938166012392378	0.338124120795757
ENSG00000113712.12	0.978671076645629	0.237634236614916
ENSG00000113851.9	0.933650874100702	0.14173002536591
ENSG00000114030.8	0.968433349882918	0.260355120784041
ENSG00000114098.13	0.965419004036473	0.356266678757569
ENSG00000114166.7	0.957041414923168	0.205903685207851
ENSG00000114388.8	0.942728270478883	0.223027749320071
ENSG00000114395.6	0.936061917131009	0.274576081904003
ENSG00000114850.2	0.965618933012698	0.293526710922711
ENSG00000115419.8	0.971151255699671	0.272401949451203
ENSG00000115484.10	0.944993944422749	0.208991249436132
ENSG00000115652.10	0.962997768657872	0.288576559222161
ENSG00000116001.11	0.943811524311797	0.247729049484635
ENSG00000116171.12	0.981823429009719	0.316249192067038
ENSG00000116209.7	0.968482998888901	0.155369826432142
ENSG00000116213.11	0.954986571326938	0.200528744313202
ENSG00000116266.6	0.962009958060969	0.251091498418181
ENSG00000117118.5	0.971582118277249	0.164365878255198
ENSG00000117308.10	0.950877903627751	0.412552975549271
ENSG00000117419.10	0.949935291645506	0.203323088584533
ENSG00000117697.10	0.943075256827795	0.28278318627637
ENSG00000118197.9	0.945098401775413	0.29101632986338
ENSG00000118260.10	0.9442861952053	0.27633104214873
ENSG00000118482.7	0.958170244933986	0.26392276695042
ENSG00000118900.10	0.952125414883045	0.337100327144307
ENSG00000119471.10	0.968211363974443	0.220641506455396
ENSG00000119541.5	0.962566915580998	0.290875211116386
ENSG00000119718.6	0.939368020020511	0.223681730742073
ENSG00000119760.11	0.942075634077711	0.172863103960979
ENSG00000120616.11	0.964408538047525	0.252349183284028
ENSG00000120725.8	0.935562214491966	0.336554923241169
ENSG00000120910.10	0.949698613684462	0.327774156142354
ENSG00000120913.19	0.949409371952717	0.450374835228361
ENSG00000121060.10	0.949544264111628	0.375436951636452
ENSG00000121390.13	0.984816140296872	0.232448975556368
ENSG00000121680.11	0.945870551663884	0.166018801200632
ENSG00000122515.10	0.94190163972933	0.190563998495467
ENSG00000122643.14	0.933835266674997	0.398472777204312
ENSG00000123374.6	0.948553335389475	0.436522195150817
ENSG00000124357.8	0.934834612838397	0.256061716128399
ENSG00000124422.7	0.961236289755039	0.222425183358339
ENSG00000126088.8	0.951349225511533	0.197983954714253
ENSG00000126561.12	0.96401105524713	0.376486133256351
ENSG00000126934.9	0.956504383531683	0.159604760557461
ENSG00000127483.13	0.941692301510012	0.197942917508882
ENSG00000127663.10	0.970498504586362	0.280382506731196
ENSG00000127838.9	0.953586730675116	0.253459318972952
ENSG00000128284.15	0.971233571720218	0.438656584257275
ENSG00000128585.13	0.949331771412153	0.269530068892705
ENSG00000128595.12	0.95587650394331	0.415567309242347
ENSG00000128708.8	0.981753413891199	0.279456963410462
ENSG00000128973.7	0.960499407329196	0.286291916317889
ENSG00000129292.16	0.945252492364265	0.260498058872925
ENSG00000129353.10	0.983869244952849	0.235573723066411
ENSG00000130227.12	0.973384910118443	0.173344958413081
ENSG00000130254.7	0.95314818035421	0.202509435585459
ENSG00000130402.7	0.935733365249984	0.281654082230607
ENSG00000130830.10	0.98622754595464	0.39626863346242
ENSG00000131374.10	0.97148136138554	0.235279890160353
ENSG00000131378.9	0.93603726705241	0.459312197142175
ENSG00000131558.10	0.961652782589338	0.237407095501539
ENSG00000131652.9	0.934889135149976	0.21738018453922
ENSG00000131653.8	0.955180866793033	0.193962110029598
ENSG00000131778.13	0.951650923178596	0.206155677471711
ENSG00000132155.7	0.986794567505692	0.146931111090349
ENSG00000132305.16	0.936303099728023	0.187289075229179
ENSG00000132383.7	0.964854872473526	0.256544868654514
ENSG00000132386.6	0.976001529135634	0.34763739199386
ENSG00000132388.8	0.965166833522848	0.260621862337374
ENSG00000132405.14	0.972772967347932	0.180352539561651
ENSG00000132670.16	0.945650965543263	0.205817007671318
ENSG00000133027.13	0.97855929487951	0.358021760782516
ENSG00000133028.6	0.938182012769737	0.272081534818868
ENSG00000133193.8	0.97835607779964	0.449007399290565
ENSG00000133226.12	0.937936860365653	0.231396240935744
ENSG00000133812.10	0.970201088776913	0.337367988948763
ENSG00000133858.11	0.960300593653742	0.214067594007425
ENSG00000133884.5	0.941074160401043	0.190063648228114
ENSG00000134108.8	0.963478969020722	0.128225795561513
ENSG00000134313.10	0.935470877055388	0.256582094542423
ENSG00000134371.9	0.981350003288144	0.272018568514471
ENSG00000134686.12	0.963428593259611	0.258520764960679
ENSG00000134744.9	0.937570196997944	0.300561035418872
ENSG00000134954.10	0.93331951995475	0.404764028317969
ENSG00000135392.11	0.936772155540578	0.29091399029011
ENSG00000135677.6	0.9446321519852	0.34116060171703
ENSG00000135821.12	0.938647963526208	0.23335646035139
ENSG00000135823.9	0.934260918550293	0.291965347139452
ENSG00000135837.11	0.946034697502776	0.368266908974925
ENSG00000136156.8	0.943273531813786	0.139206012911198
ENSG00000136271.6	0.938191522987578	0.218108695188616
ENSG00000136754.12	0.939440551240248	0.178990544160844
ENSG00000136802.7	0.959219102622056	0.258415896359768
ENSG00000137198.5	0.977030103162469	0.457237889378382
ENSG00000137216.14	0.962617476761224	0.225290298614166
ENSG00000137404.10	0.969869004087259	0.404472714401338
ENSG00000137700.12	0.937426819639072	0.418577755586025
ENSG00000137815.10	0.952859344471112	0.212559590567421
ENSG00000137842.2	0.953836663578738	0.288071211578839
ENSG00000138293.15	0.974623059666139	0.138167307276734
ENSG00000138381.5	0.949744888886898	0.191974747719157
ENSG00000138617.10	0.986807729239643	0.326228776141478
ENSG00000138801.4	0.933010737771678	0.295751224974968
ENSG00000139180.6	0.942664393143515	0.207215795006413
ENSG00000139182.9	0.942943240264074	0.410068037940066
ENSG00000139218.13	0.937552467059681	0.335474243414026
ENSG00000139343.6	0.939765815855796	0.327682645883382
ENSG00000139725.3	0.949161496665152	0.568248427860078
ENSG00000140326.8	0.979668623243553	0.342641868682339
ENSG00000140332.11	0.946912980022206	0.37282633696826
ENSG00000140455.12	0.957877880862917	0.442585581305626
ENSG00000140575.8	0.959085440434863	0.271092176559934
ENSG00000140612.9	0.950441951683444	0.225961371834051
ENSG00000140632.12	0.94853808831671	0.147609792519015
ENSG00000140694.12	0.974903918792237	0.201137831919485
ENSG00000141367.7	0.956285944539558	0.191212381259426
ENSG00000141526.10	0.965348246925724	0.574703571055481
ENSG00000141627.9	0.935592041622932	0.230909983983673
ENSG00000141985.5	0.972832688049643	0.259717131435668
ENSG00000142002.12	0.940619621430524	0.190638020520798
ENSG00000142327.7	0.947894570476177	0.227868534106578
ENSG00000143224.13	0.933144435264475	0.244468081304685
ENSG00000143321.14	0.968531648422898	0.151386257665536
ENSG00000143373.13	0.952014509184158	0.230068872066327
ENSG00000143437.16	0.973884547842247	0.237868681225809
ENSG00000143515.12	0.935326980968616	0.341983596819861
ENSG00000143799.8	0.944115444824723	0.327647015992605
ENSG00000143924.14	0.957580840087729	0.304825356601757
ENSG00000144535.15	0.966351877582451	0.332894880031704
ENSG00000144635.4	0.935713994828768	0.227864343724659
ENSG00000145016.9	0.959432062259729	0.305758799138611
ENSG00000145216.11	0.978593015986119	0.245514352995911
ENSG00000145495.10	0.960701710791574	0.172369910134122
ENSG00000145687.11	0.979671733756221	0.292636362503647
ENSG00000145781.4	0.936889981581129	0.199272939956773
ENSG00000145782.8	0.961011478995515	0.209081421932905
ENSG00000145907.10	0.950689737751646	0.282747892585
ENSG00000146729.5	0.947355504617119	0.30274397504677
ENSG00000147164.7	0.943100869966254	0.150732543379626
ENSG00000147804.5	0.945878373036327	0.612484502723319
ENSG00000148337.15	0.951166444910959	0.173279082869202
ENSG00000148356.9	0.941373632417199	0.220380141881816
ENSG00000148634.11	0.966750360464746	0.324745647860825
ENSG00000148840.6	0.944763691442573	0.250105334426062
ENSG00000148985.15	0.933082840413543	0.333621269856956
ENSG00000149182.10	0.933835294648099	0.142953656565261
ENSG00000149428.14	0.933610146170286	0.256810142731441
ENSG00000149823.3	0.946682801029951	0.20284472284155
ENSG00000150403.13	0.965140797369018	0.310359047522179
ENSG00000150779.7	0.948178821881663	0.154590192874751
ENSG00000151553.10	0.978100252440429	0.263164369620641
ENSG00000152061.17	0.98059751978401	0.370920238758569
ENSG00000152556.11	0.972218164639865	0.42579047281496
ENSG00000152558.10	0.937202679584983	0.275881496067769
ENSG00000153207.10	0.958092476159595	0.32115228683409
ENSG00000153395.5	0.938431905848122	0.410661359721395
ENSG00000153944.6	0.934462736245787	0.347023147466882
ENSG00000154122.8	0.942529740987878	0.308319729140072
ENSG00000154144.8	0.9588634355532	0.14802228303131
ENSG00000155096.9	0.94245921114475	0.23116338491009
ENSG00000155744.5	0.950277102304366	0.420139570215074
ENSG00000155984.10	0.941292888339114	0.36808818878407
ENSG00000156273.11	0.935752118248408	0.309990743786407
ENSG00000156599.6	0.949072143283859	0.253526689550923
ENSG00000156976.10	0.933878973888927	0.148033970884186
ENSG00000157216.11	0.938485085077473	0.248677259064661
ENSG00000157837.11	0.933576771066585	0.270469166096432
ENSG00000157978.7	0.937252389519271	0.452846453845515
ENSG00000158555.10	0.940860191406701	0.537142510124214
ENSG00000158604.10	0.974285761541201	0.213459615236572
ENSG00000158941.12	0.937335008095645	0.197018141778163
ENSG00000159079.14	0.934399271845462	0.254013887945357
ENSG00000160072.15	0.932903779143491	0.216725244427106
ENSG00000160446.14	0.947096710523496	0.3654532123946
ENSG00000160953.10	0.933365578884158	0.272443279204305
ENSG00000160972.5	0.974772373704829	0.266683287752745
ENSG00000161526.10	0.970167489389678	0.205427404035789
ENSG00000161914.5	0.937896516887365	0.450020028797882
ENSG00000162241.8	0.94087442409173	0.473658554577443
ENSG00000162302.8	0.958874127114671	0.327606579190912
ENSG00000163110.10	0.96357742282033	0.381155306790929
ENSG00000163166.9	0.967230894457916	0.174396703638427
ENSG00000163481.3	0.938176780422672	0.183088578062111
ENSG00000163605.10	0.945146809333592	0.231307594140042
ENSG00000163681.10	0.955647231108558	0.422461967825198
ENSG00000163683.7	0.936308114356094	0.260169129212785
ENSG00000163882.5	0.951624244737313	0.186218179355028
ENSG00000164111.10	0.947683791441431	0.27542027243358
ENSG00000164190.12	0.957401307684944	0.23147460050354
ENSG00000164463.8	0.968900089083023	0.251972224920856
ENSG00000164597.9	0.984695026746664	0.27185069877235
ENSG00000164896.15	0.967131879221694	0.15862516747071
ENSG00000165102.10	0.954932459515119	0.220248297865691
ENSG00000165458.9	0.960067978876719	0.199566110707742
ENSG00000165516.6	0.971903289527079	0.163211928705508
ENSG00000165644.6	0.940045622422087	0.390688447130483
ENSG00000165650.7	0.932789645440006	0.420559709849308
ENSG00000165861.9	0.965951509535168	0.176537193431175
ENSG00000166197.12	0.943735398981518	0.252769615104747
ENSG00000166224.12	0.949558129869053	0.293882330669428
ENSG00000166226.8	0.950365793205113	0.269907222504894
ENSG00000166377.15	0.960423949296212	0.299184914253983
ENSG00000166478.5	0.956478585046168	0.286291161889236
ENSG00000166507.12	0.950650834514918	0.275664458720179
ENSG00000166508.13	0.934501311175775	0.276296465008116
ENSG00000166579.11	0.967783374680512	0.236874631182271
ENSG00000166685.7	0.976051681796607	0.217141366824596
ENSG00000166974.8	0.934349521047002	0.30981268226322
ENSG00000166986.8	0.958510538399853	0.191724176535534
ENSG00000167085.7	0.958134392612324	0.190275904320458
ENSG00000167202.7	0.961451536436621	0.344119392322124
ENSG00000167930.11	0.933855226247705	0.219409123049177
ENSG00000167996.11	0.938482162378169	0.176430489153984
ENSG00000168071.17	0.945194015964547	0.58476814176419
ENSG00000168591.11	0.932569670846386	0.178586494055847
ENSG00000168890.9	0.933996832860371	0.234326449623523
ENSG00000169139.7	0.935997410172019	0.265492293985904
ENSG00000169180.7	0.938562381720858	0.406875170319385
ENSG00000169189.12	0.938639882145098	0.228127705087625
ENSG00000169905.8	0.961874744105296	0.236762320741114
ENSG00000170266.11	0.965577755146848	0.321026749541112
ENSG00000170471.10	0.957124088935043	0.222599595790895
ENSG00000170727.7	0.949152211205335	0.508052022718344
ENSG00000171606.13	0.962909490256908	0.272984523127064
ENSG00000171681.8	0.968206276317124	0.357313923950529
ENSG00000172432.14	0.939161415630738	0.216992890374431
ENSG00000172660.7	0.954313685259661	0.139472532888988
ENSG00000172663.4	0.953055147580509	0.268910341763408
ENSG00000172725.9	0.964163968247053	0.207008487299269
ENSG00000172775.12	0.973939658080806	0.13393030183097
ENSG00000172893.11	0.963342421906996	0.323932232276833
ENSG00000173039.14	0.957607260010446	0.190729101605056
ENSG00000173163.6	0.936650583704685	0.240535082933488
ENSG00000173226.12	0.941889990505355	0.333997451251612
ENSG00000173327.3	0.940235743073863	0.276695134191871
ENSG00000173473.6	0.979043446456023	0.327894672072357
ENSG00000174231.12	0.940803806573203	0.18030430094545
ENSG00000174243.5	0.957320636575529	0.139031097154425
ENSG00000174695.5	0.940291333007872	0.168652576993612
ENSG00000174720.11	0.932911941515509	0.192121012954627
ENSG00000175054.10	0.966824176204023	0.322980088253031
ENSG00000175166.12	0.941923205058305	0.163806631657745
ENSG00000175193.8	0.961981090330903	0.136007863410578
ENSG00000175203.11	0.94374380527728	0.121283999123354
ENSG00000175224.12	0.948390279466153	0.213596921796418
ENSG00000175581.9	0.962207139198645	0.267006180118149
ENSG00000175582.15	0.934380733968817	0.167496384249916
ENSG00000175606.6	0.980761589014311	0.282940911541808
ENSG00000175662.13	0.955952375658784	0.200602389456622
ENSG00000175792.7	0.971094187559478	0.335362849385359
ENSG00000175854.7	0.948223817296657	0.432798603725021
ENSG00000176476.4	0.950270914223416	0.326595708350647
ENSG00000177000.6	0.946783052783564	0.280844820482078
ENSG00000177646.13	0.959826075579092	0.28108290586519
ENSG00000177981.6	0.936497989876086	0.357243197621589
ENSG00000178028.9	0.962333366528089	0.227303498834356
ENSG00000178149.12	0.956042239168961	0.363787338747622
ENSG00000178761.10	0.936619534944751	0.190415784208661
ENSG00000179833.4	0.95905791318971	0.306608210700704
ENSG00000180198.11	0.950369431389097	0.458270735345216
ENSG00000180304.10	0.959752452972961	0.106316066064541
ENSG00000180448.6	0.945554639579903	0.588387244124484
ENSG00000180900.12	0.935790891603036	0.237739412179582
ENSG00000180901.6	0.968399153587647	0.381878555875738
ENSG00000181220.11	0.976697353298807	0.357765136248504
ENSG00000182979.13	0.949507577345639	0.184542422627724
ENSG00000183597.11	0.940145109555142	0.258410289881613
ENSG00000184640.13	0.935058598963414	0.302745710220029
ENSG00000184863.6	0.970833633699738	0.256436778772822
ENSG00000186432.4	0.970170317464437	0.252638963231145
ENSG00000187239.12	0.970220154011812	0.396635658680599
ENSG00000188542.5	0.938955837873818	0.392238010957263
ENSG00000189067.8	0.951660577465635	0.40020100749822
ENSG00000189091.8	0.942737995319672	0.263749205365322
ENSG00000196275.9	0.938992761576019	0.460836325155004
ENSG00000196405.8	0.944822947705645	0.28808815011843
ENSG00000196455.3	0.945000698951319	0.2032001368181
ENSG00000196504.11	0.94397819112068	0.29129482922105
ENSG00000196704.7	0.95675257193988	0.273882658179174
ENSG00000197102.6	0.979674149278609	0.218181791638871
ENSG00000197386.6	0.940052038710543	0.317638036061915
ENSG00000197530.8	0.955141164200747	0.218677996385976
ENSG00000198198.9	0.944589078674899	0.270785045847012
ENSG00000198373.8	0.964409920788791	0.383214837199843
ENSG00000198586.9	0.942312015685132	0.362494579648015
ENSG00000198791.7	0.960968174644414	0.223505827732927
ENSG00000198792.8	0.951327250088458	0.179131660265514
ENSG00000198837.5	0.936498759432044	0.257208638494735
ENSG00000198839.5	0.965968528529276	0.386555292842777
ENSG00000198898.8	0.940219844896857	0.203725217936507
ENSG00000204387.8	0.939609316437521	0.265349981211973
ENSG00000204569.5	0.948712265944922	0.150217530117303
ENSG00000204681.6	0.950144505500604	0.300418180756503
ENSG00000205560.8	0.955354029148326	0.396314163966347
ENSG00000205937.7	0.957695805941647	0.194664532018897
ENSG00000211460.7	0.944185743010137	0.171687486274947
ENSG00000213024.6	0.972932588032091	0.341155171539792
ENSG00000213397.6	0.949630768625922	0.630215114680757
ENSG00000213445.4	0.956156616731524	0.421995628394564
ENSG00000213533.7	0.953662216866227	0.327307404513058
ENSG00000213676.6	0.939018578763559	0.163523768933047
ENSG00000213918.6	0.945507764897405	0.449908163859029
ENSG00000214022.7	0.941685310731781	0.185748269570994
ENSG00000214413.3	0.948421136934976	0.389360597417077
ENSG00000214517.4	0.966390511024295	0.219596531243854
ENSG00000214655.6	0.941258613274587	0.211192088663919
ENSG00000219545.5	0.934181165289776	0.220225187553267
ENSG00000221829.5	0.941735504658296	0.351382668529458
ENSG00000239306.4	0.940035246299714	0.219334023019673
ENSG00000241852.5	0.983694104119189	0.367601732067649
ENSG00000241973.6	0.940996263597365	0.262731653482133
