## Supplementary material for "Identification and analysis of splicing quantitative trait loci across multiple tissues in the human genome": Table_S4.tsv

Disease	OR	PMID(s)
Type 1 diabetes	8.22	24494586, 25187368, 23737756
Parkinson's disease	7.91	17715352, 23011138, 25980689
Psoriasis	5.75	28589370
Chronic lymphocytic leukemia	5.68	28566736, 27818134, 23187293
Ulcerative colitis	4.62	17614280
Testicular germ cell tumor	4.32	20736371
Type 2 diabetes	4.22	23737756, 27526875, 24760768
Colorectal cancer	4.16	29114070, 28404950, 28825595
Rheumatoid arthritis	3.97	23375120, 23148088
Bipolar disorder	3.88	32325768
