## Supplementary material for "Identification and analysis of splicing quantitative trait loci across multiple tissues in the human genome": Table_S5.tsv

Histone_mark	ENTEx_tissue	ENTEx_individual_ID	Experiment_accession	File_accession
H3K27ac	adrenal_gland	ENC-001	ENCSR094VJC	ENCFF524TZF
H3K27ac	adrenal_gland	ENC-002	ENCSR177QFY	ENCFF557HRQ
H3K27ac	adrenal_gland	ENC-003	ENCSR189QAD	ENCFF620FWV
H3K27ac	adrenal_gland	ENC-004	ENCSR086QZY	ENCFF213IJX
H3K27ac	ascending_aorta	ENC-003	ENCSR069UMW	ENCFF781UDJ
H3K27ac	ascending_aorta	ENC-004	ENCSR982QIF	ENCFF701AHK
H3K27ac	body_of_pancreas	ENC-001	ENCSR520BIM	ENCFF980LZX
H3K27ac	body_of_pancreas	ENC-002	ENCSR596PFU	ENCFF186FLZ
H3K27ac	body_of_pancreas	ENC-003	ENCSR748TFF	ENCFF710XAY
H3K27ac	body_of_pancreas	ENC-004	ENCSR432DPY	ENCFF629VAJ
H3K27ac	breast_epithelium	ENC-003	ENCSR034ZKE	ENCFF529IMA
H3K27ac	breast_epithelium	ENC-004	ENCSR081OTO	ENCFF572WYM
H3K27ac	coronary_artery	ENC-003	ENCSR443UYU	ENCFF064EFF
H3K27ac	coronary_artery	ENC-004	ENCSR355GNZ	ENCFF029GCQ
H3K27ac	esophagus_muscularis_mucosa	ENC-001	ENCSR522MTS	ENCFF542IBY
H3K27ac	esophagus_muscularis_mucosa	ENC-002	ENCSR705BTW	ENCFF089KDM
H3K27ac	esophagus_muscularis_mucosa	ENC-003	ENCSR095YMD	ENCFF605GOS
H3K27ac	esophagus_muscularis_mucosa	ENC-004	ENCSR894MOX	ENCFF440HCN
H3K27ac	esophagus_squamous_epithelium	ENC-001	ENCSR143XNJ	ENCFF507RKE
H3K27ac	esophagus_squamous_epithelium	ENC-002	ENCSR463NAD	ENCFF154CZO
H3K27ac	esophagus_squamous_epithelium	ENC-003	ENCSR909UAG	ENCFF588QNH
H3K27ac	esophagus_squamous_epithelium	ENC-004	ENCSR204TAU	ENCFF540SGD
H3K27ac	gastrocnemius_medialis	ENC-001	ENCSR801IPH	ENCFF665GOT
H3K27ac	gastrocnemius_medialis	ENC-002	ENCSR948YYZ	ENCFF461TFY
H3K27ac	gastrocnemius_medialis	ENC-003	ENCSR736ALU	ENCFF335CHK
H3K27ac	gastrocnemius_medialis	ENC-004	ENCSR601VHO	ENCFF126BXH
H3K27ac	gastroesophageal_sphincter	ENC-001	ENCSR600TOW	ENCFF470HDN
H3K27ac	gastroesophageal_sphincter	ENC-002	ENCSR195JWZ	ENCFF629CUV
H3K27ac	gastroesophageal_sphincter	ENC-003	ENCSR677LBH	ENCFF721ETE
H3K27ac	gastroesophageal_sphincter	ENC-004	ENCSR316LNO	ENCFF498LTA
H3K27ac	heart_left_ventricle	ENC-003	ENCSR854OXF	ENCFF787ATT
H3K27ac	heart_left_ventricle	ENC-004	ENCSR702OVJ	ENCFF204RHW
H3K27ac	ovary	ENC-004	ENCSR242AHB	ENCFF304CQC
H3K27ac	Peyer's_patch	ENC-001	ENCSR440PMP	ENCFF999ZNA
H3K27ac	Peyer's_patch	ENC-002	ENCSR758KRK	ENCFF661CQJ
H3K27ac	Peyer's_patch	ENC-003	ENCSR837SGJ	ENCFF212BRR
H3K27ac	Peyer's_patch	ENC-004	ENCSR249IKQ	ENCFF281AEQ
H3K27ac	prostate_gland	ENC-001	ENCSR841AJO	ENCFF940OIM
H3K27ac	prostate_gland	ENC-002	ENCSR763IDK	ENCFF181SKZ
H3K27ac	right_atrium_auricular_region	ENC-003	ENCSR593KDJ	ENCFF447VLE
H3K27ac	right_atrium_auricular_region	ENC-004	ENCSR668EVA	ENCFF959XXU
H3K27ac	right_lobe_of_liver	ENC-003	ENCSR981UJA	ENCFF739YNQ
H3K27ac	sigmoid_colon	ENC-001	ENCSR807XUB	ENCFF079GEK
H3K27ac	sigmoid_colon	ENC-002	ENCSR937EVN	ENCFF632FJQ
H3K27ac	sigmoid_colon	ENC-003	ENCSR268ZCF	ENCFF731OXN
H3K27ac	sigmoid_colon	ENC-004	ENCSR641SDI	ENCFF624PIG
H3K27ac	spleen	ENC-001	ENCSR426VHO	ENCFF594LUX
H3K27ac	spleen	ENC-002	ENCSR593INW	ENCFF672NPB
H3K27ac	spleen	ENC-003	ENCSR726HTS	ENCFF488KOD
H3K27ac	spleen	ENC-004	ENCSR668GBL	ENCFF401OPF
H3K27ac	stomach	ENC-001	ENCSR944KAZ	ENCFF040QLA
H3K27ac	stomach	ENC-002	ENCSR204OJS	ENCFF696GSW
H3K27ac	stomach	ENC-003	ENCSR133NBJ	ENCFF755XIX
H3K27ac	stomach	ENC-004	ENCSR751BHO	ENCFF507ART
H3K27ac	suprapubic_skin	ENC-001	ENCSR413QLR	ENCFF413IVW
H3K27ac	testis	ENC-001	ENCSR136ZQZ	ENCFF055RQC
H3K27ac	testis	ENC-002	ENCSR954IGQ	ENCFF745QEI
H3K27ac	thoracic_aorta	ENC-001	ENCSR015GFK	ENCFF848EGZ
H3K27ac	thoracic_aorta	ENC-002	ENCSR318HUC	ENCFF791VFH
H3K27ac	thyroid_gland	ENC-001	ENCSR597BWL	ENCFF963XOB
H3K27ac	thyroid_gland	ENC-002	ENCSR203KCB	ENCFF939GDL
H3K27ac	thyroid_gland	ENC-003	ENCSR716FUH	ENCFF313FKQ
H3K27ac	thyroid_gland	ENC-004	ENCSR500YBS	ENCFF498OEX
H3K27ac	tibial_artery	ENC-001	ENCSR891BTJ	ENCFF423DJP
H3K27ac	tibial_artery	ENC-002	ENCSR535GFO	ENCFF817ZVP
H3K27ac	tibial_nerve	ENC-001	ENCSR516LQO	ENCFF245KIJ
H3K27ac	tibial_nerve	ENC-002	ENCSR091KXI	ENCFF956NTL
H3K27ac	tibial_nerve	ENC-003	ENCSR771YJT	ENCFF525VZP
H3K27ac	tibial_nerve	ENC-004	ENCSR778QHG	ENCFF551AGB
H3K27ac	transverse_colon	ENC-001	ENCSR640XRV	ENCFF970HVA
H3K27ac	transverse_colon	ENC-002	ENCSR069EGE	ENCFF153VIU
H3K27ac	transverse_colon	ENC-003	ENCSR208QRN	ENCFF336CFZ
H3K27ac	transverse_colon	ENC-004	ENCSR792VLP	ENCFF583TWJ
H3K27ac	upper_lobe_of_left_lung	ENC-001	ENCSR505YFA	ENCFF065QSE
H3K27ac	upper_lobe_of_left_lung	ENC-002	ENCSR948TOS	ENCFF858ATK
H3K27ac	upper_lobe_of_left_lung	ENC-003	ENCSR738SXD	ENCFF255UVJ
H3K27ac	upper_lobe_of_left_lung	ENC-004	ENCSR453MUW	ENCFF097LEV
H3K27ac	uterus	ENC-003	ENCSR249INE	ENCFF463ZEN
H3K27ac	uterus	ENC-004	ENCSR189JIH	ENCFF110KZP
H3K27ac	vagina	ENC-003	ENCSR718BTD	ENCFF299QPF
H3K27ac	vagina	ENC-004	ENCSR346FVK	ENCFF165DLO
H3K27me3	ascending_aorta	ENC-003	ENCSR589GII	ENCFF650ZOZ
H3K27me3	ascending_aorta	ENC-004	ENCSR103QHX	ENCFF835BOT
H3K27me3	body_of_pancreas	ENC-001	ENCSR977CEC	ENCFF354JGS
H3K27me3	body_of_pancreas	ENC-002	ENCSR774CFO	ENCFF943YKO
H3K27me3	body_of_pancreas	ENC-003	ENCSR903GLL	ENCFF949UFB
H3K27me3	breast_epithelium	ENC-003	ENCSR770WSE	ENCFF460YDY
H3K27me3	breast_epithelium	ENC-004	ENCSR134LLK	ENCFF653JBV
H3K27me3	esophagus_muscularis_mucosa	ENC-001	ENCSR188HXK	ENCFF799PMA
H3K27me3	esophagus_muscularis_mucosa	ENC-002	ENCSR543UBL	ENCFF203KWA
H3K27me3	esophagus_muscularis_mucosa	ENC-003	ENCSR177CGN	ENCFF322AAS
H3K27me3	esophagus_muscularis_mucosa	ENC-004	ENCSR200AFX	ENCFF550LEN
H3K27me3	esophagus_squamous_epithelium	ENC-001	ENCSR952BJX	ENCFF387YUF
H3K27me3	esophagus_squamous_epithelium	ENC-003	ENCSR057BFO	ENCFF803RMT
H3K27me3	esophagus_squamous_epithelium	ENC-004	ENCSR049FUB	ENCFF213KSC
H3K27me3	gastrocnemius_medialis	ENC-001	ENCSR519WQH	ENCFF365SNE
H3K27me3	gastrocnemius_medialis	ENC-002	ENCSR423LXQ	ENCFF636PSM
H3K27me3	gastrocnemius_medialis	ENC-003	ENCSR201OSX	ENCFF244JRL
H3K27me3	gastrocnemius_medialis	ENC-004	ENCSR453MSI	ENCFF241JKP
H3K27me3	gastroesophageal_sphincter	ENC-001	ENCSR965BLU	ENCFF998YGW
H3K27me3	heart_left_ventricle	ENC-003	ENCSR988JLN	ENCFF680BHL
H3K27me3	heart_left_ventricle	ENC-004	ENCSR613PPL	ENCFF539IIM
H3K27me3	Peyer's_patch	ENC-001	ENCSR632SLJ	ENCFF150FKH
H3K27me3	Peyer's_patch	ENC-002	ENCSR735VKO	ENCFF974YZN
H3K27me3	Peyer's_patch	ENC-003	ENCSR982PLJ	ENCFF294EZW
H3K27me3	Peyer's_patch	ENC-004	ENCSR491FDG	ENCFF099MEL
H3K27me3	prostate_gland	ENC-001	ENCSR690CSD	ENCFF554KHZ
H3K27me3	right_atrium_auricular_region	ENC-003	ENCSR793PLF	ENCFF700DNE
H3K27me3	right_atrium_auricular_region	ENC-004	ENCSR459CKR	ENCFF047NPR
H3K27me3	sigmoid_colon	ENC-001	ENCSR734ZTQ	ENCFF167ZFN
H3K27me3	sigmoid_colon	ENC-002	ENCSR860GPM	ENCFF672ZMS
H3K27me3	sigmoid_colon	ENC-004	ENCSR104CCB	ENCFF378VVU
H3K27me3	spleen	ENC-001	ENCSR506DCR	ENCFF069BII
H3K27me3	spleen	ENC-002	ENCSR080JPX	ENCFF881IEU
H3K27me3	spleen	ENC-003	ENCSR161FEJ	ENCFF685RFH
H3K27me3	spleen	ENC-004	ENCSR826MTK	ENCFF432DXW
H3K27me3	stomach	ENC-001	ENCSR227DGG	ENCFF921RRD
H3K27me3	stomach	ENC-003	ENCSR357ROS	ENCFF186KZQ
H3K27me3	stomach	ENC-004	ENCSR330MAM	ENCFF576ZHP
H3K27me3	suprapubic_skin	ENC-001	ENCSR410BWN	ENCFF756LIC
H3K27me3	testis	ENC-001	ENCSR503QSX	ENCFF766DGH
H3K27me3	testis	ENC-002	ENCSR091MNT	ENCFF472GMB
H3K27me3	thoracic_aorta	ENC-001	ENCSR939RLS	ENCFF184ZJA
H3K27me3	thyroid_gland	ENC-001	ENCSR748LUA	ENCFF265WUK
H3K27me3	thyroid_gland	ENC-002	ENCSR582PKH	ENCFF361ABB
H3K27me3	thyroid_gland	ENC-004	ENCSR586DVD	ENCFF814VCX
H3K27me3	tibial_artery	ENC-001	ENCSR764OHK	ENCFF853CJD
H3K27me3	tibial_artery	ENC-002	ENCSR940FNL	ENCFF864DTH
H3K27me3	tibial_artery	ENC-003	ENCSR543DAS	ENCFF032MUL
H3K27me3	tibial_nerve	ENC-001	ENCSR860ZCZ	ENCFF469ZMS
H3K27me3	tibial_nerve	ENC-002	ENCSR662ASZ	ENCFF484LOK
H3K27me3	tibial_nerve	ENC-003	ENCSR611YUJ	ENCFF181TAJ
H3K27me3	tibial_nerve	ENC-004	ENCSR992XOO	ENCFF861WOP
H3K27me3	transverse_colon	ENC-001	ENCSR643KID	ENCFF489DGW
H3K27me3	transverse_colon	ENC-003	ENCSR840VWD	ENCFF926LEP
H3K27me3	transverse_colon	ENC-004	ENCSR604QMH	ENCFF099BBH
H3K27me3	upper_lobe_of_left_lung	ENC-001	ENCSR469YCE	ENCFF037HYT
H3K27me3	upper_lobe_of_left_lung	ENC-002	ENCSR050LBS	ENCFF616MKO
H3K27me3	upper_lobe_of_left_lung	ENC-003	ENCSR859MXQ	ENCFF292OHM
H3K27me3	upper_lobe_of_left_lung	ENC-004	ENCSR706OFD	ENCFF860KNL
H3K27me3	uterus	ENC-003	ENCSR111DTF	ENCFF844JPA
H3K27me3	uterus	ENC-004	ENCSR839SAN	ENCFF194OYZ
H3K27me3	vagina	ENC-004	ENCSR278TQE	ENCFF818SKW
H3K36me3	adrenal_gland	ENC-001	ENCSR204DMS	ENCFF176ZAA
H3K36me3	adrenal_gland	ENC-002	ENCSR857XRG	ENCFF626BLE
H3K36me3	adrenal_gland	ENC-004	ENCSR581CXP	ENCFF082DUS
H3K36me3	ascending_aorta	ENC-003	ENCSR248PES	ENCFF140DNR
H3K36me3	ascending_aorta	ENC-004	ENCSR736PKV	ENCFF045MWN
H3K36me3	body_of_pancreas	ENC-001	ENCSR689SFJ	ENCFF121TTW
H3K36me3	body_of_pancreas	ENC-002	ENCSR523JCB	ENCFF584MDG
H3K36me3	breast_epithelium	ENC-003	ENCSR543YQF	ENCFF634DXF
H3K36me3	breast_epithelium	ENC-004	ENCSR793QCL	ENCFF129WEB
H3K36me3	esophagus_muscularis_mucosa	ENC-001	ENCSR185JEP	ENCFF575NTG
H3K36me3	esophagus_muscularis_mucosa	ENC-002	ENCSR805OCD	ENCFF773JUL
H3K36me3	esophagus_muscularis_mucosa	ENC-003	ENCSR743KZR	ENCFF547DWJ
H3K36me3	esophagus_muscularis_mucosa	ENC-004	ENCSR845BEG	ENCFF136PYW
H3K36me3	esophagus_squamous_epithelium	ENC-001	ENCSR079NLY	ENCFF407UNT
H3K36me3	esophagus_squamous_epithelium	ENC-003	ENCSR078ZGC	ENCFF116PXI
H3K36me3	esophagus_squamous_epithelium	ENC-004	ENCSR960UYN	ENCFF814ENA
H3K36me3	gastrocnemius_medialis	ENC-001	ENCSR380KNE	ENCFF491QGA
H3K36me3	gastrocnemius_medialis	ENC-002	ENCSR105YNJ	ENCFF653RRI
H3K36me3	gastrocnemius_medialis	ENC-003	ENCSR101NFY	ENCFF338KJS
H3K36me3	gastrocnemius_medialis	ENC-004	ENCSR716TNU	ENCFF798YJH
H3K36me3	gastroesophageal_sphincter	ENC-001	ENCSR353MNV	ENCFF915PWG
H3K36me3	gastroesophageal_sphincter	ENC-002	ENCSR364YAY	ENCFF656ROD
H3K36me3	heart_left_ventricle	ENC-003	ENCSR500ZGF	ENCFF025UHQ
H3K36me3	heart_left_ventricle	ENC-004	ENCSR799KLF	ENCFF390NVQ
H3K36me3	ovary	ENC-003	ENCSR029TTW	ENCFF344FAJ
H3K36me3	Peyer's_patch	ENC-001	ENCSR063BPD	ENCFF198GBQ
H3K36me3	Peyer's_patch	ENC-002	ENCSR718LSM	ENCFF889BNS
H3K36me3	Peyer's_patch	ENC-003	ENCSR363CJF	ENCFF392ZQU
H3K36me3	prostate_gland	ENC-001	ENCSR768PFZ	ENCFF586ZLC
H3K36me3	right_atrium_auricular_region	ENC-003	ENCSR967KZJ	ENCFF550VAJ
H3K36me3	right_atrium_auricular_region	ENC-004	ENCSR361XMB	ENCFF431OLC
H3K36me3	right_lobe_of_liver	ENC-003	ENCSR080QVO	ENCFF049VSZ
H3K36me3	sigmoid_colon	ENC-001	ENCSR043RXI	ENCFF674VDN
H3K36me3	sigmoid_colon	ENC-002	ENCSR333HMT	ENCFF883XGL
H3K36me3	sigmoid_colon	ENC-003	ENCSR150YAU	ENCFF915EYV
H3K36me3	sigmoid_colon	ENC-004	ENCSR343NWC	ENCFF838YXE
H3K36me3	spleen	ENC-001	ENCSR407UEE	ENCFF489WMG
H3K36me3	spleen	ENC-002	ENCSR787YHR	ENCFF444ZVI
H3K36me3	spleen	ENC-003	ENCSR589TCU	ENCFF517TLR
H3K36me3	stomach	ENC-001	ENCSR552ICY	ENCFF034APG
H3K36me3	stomach	ENC-002	ENCSR007GED	ENCFF203PIJ
H3K36me3	stomach	ENC-003	ENCSR166CNR	ENCFF626MBR
H3K36me3	stomach	ENC-004	ENCSR819DOR	ENCFF153HFH
H3K36me3	suprapubic_skin	ENC-001	ENCSR836VZX	ENCFF301NJI
H3K36me3	testis	ENC-001	ENCSR561MYM	ENCFF905MUS
H3K36me3	thoracic_aorta	ENC-001	ENCSR083MAZ	ENCFF325HOA
H3K36me3	thoracic_aorta	ENC-002	ENCSR988DFT	ENCFF999QXR
H3K36me3	thyroid_gland	ENC-001	ENCSR225VCV	ENCFF481YUR
H3K36me3	thyroid_gland	ENC-002	ENCSR908DTR	ENCFF087HYQ
H3K36me3	thyroid_gland	ENC-003	ENCSR855XNQ	ENCFF636QGB
H3K36me3	thyroid_gland	ENC-004	ENCSR942UIL	ENCFF799THT
H3K36me3	tibial_artery	ENC-001	ENCSR626BAM	ENCFF972RNR
H3K36me3	tibial_artery	ENC-002	ENCSR753HPM	ENCFF021DVR
H3K36me3	tibial_artery	ENC-003	ENCSR127ZSP	ENCFF325WJG
H3K36me3	tibial_artery	ENC-004	ENCSR360UUM	ENCFF364QGD
H3K36me3	tibial_nerve	ENC-001	ENCSR245VRR	ENCFF155OUZ
H3K36me3	tibial_nerve	ENC-002	ENCSR925FSB	ENCFF460LDL
H3K36me3	tibial_nerve	ENC-003	ENCSR157ZVP	ENCFF373RLH
H3K36me3	tibial_nerve	ENC-004	ENCSR635DAS	ENCFF236PYU
H3K36me3	transverse_colon	ENC-001	ENCSR749ABB	ENCFF586KIU
H3K36me3	transverse_colon	ENC-002	ENCSR101EEJ	ENCFF507AGF
H3K36me3	transverse_colon	ENC-003	ENCSR047JMV	ENCFF222QBW
H3K36me3	transverse_colon	ENC-004	ENCSR488YXS	ENCFF191OGA
H3K36me3	upper_lobe_of_left_lung	ENC-001	ENCSR276OPI	ENCFF515MAX
H3K36me3	upper_lobe_of_left_lung	ENC-002	ENCSR229GEL	ENCFF072NME
H3K36me3	upper_lobe_of_left_lung	ENC-003	ENCSR869GBP	ENCFF700NBR
H3K36me3	upper_lobe_of_left_lung	ENC-004	ENCSR642DSR	ENCFF327SQA
H3K36me3	uterus	ENC-003	ENCSR448IJB	ENCFF897FTS
H3K36me3	uterus	ENC-004	ENCSR216EVK	ENCFF282XFZ
H3K36me3	vagina	ENC-003	ENCSR962MYX	ENCFF392KGD
H3K36me3	vagina	ENC-004	ENCSR046OON	ENCFF783WRS
H3K4me1	adrenal_gland	ENC-001	ENCSR455JUO	ENCFF175BGX
H3K4me1	adrenal_gland	ENC-002	ENCSR406PCK	ENCFF434EMB
H3K4me1	adrenal_gland	ENC-004	ENCSR379BVL	ENCFF949TMI
H3K4me1	ascending_aorta	ENC-003	ENCSR707AEW	ENCFF824HXR
H3K4me1	ascending_aorta	ENC-004	ENCSR202XTW	ENCFF078KLX
H3K4me1	body_of_pancreas	ENC-001	ENCSR827NKO	ENCFF782LVR
H3K4me1	body_of_pancreas	ENC-002	ENCSR348TQM	ENCFF617QRZ
H3K4me1	body_of_pancreas	ENC-003	ENCSR429XBU	ENCFF451VAZ
H3K4me1	breast_epithelium	ENC-003	ENCSR553IAW	ENCFF682XFE
H3K4me1	breast_epithelium	ENC-004	ENCSR263XKR	ENCFF772LLU
H3K4me1	esophagus_muscularis_mucosa	ENC-001	ENCSR525JJM	ENCFF534SMM
H3K4me1	esophagus_muscularis_mucosa	ENC-002	ENCSR674WSL	ENCFF846VLI
H3K4me1	esophagus_muscularis_mucosa	ENC-003	ENCSR229KWP	ENCFF979DNQ
H3K4me1	esophagus_muscularis_mucosa	ENC-004	ENCSR701GIE	ENCFF238RPE
H3K4me1	esophagus_squamous_epithelium	ENC-001	ENCSR706KWR	ENCFF358ZCC
H3K4me1	esophagus_squamous_epithelium	ENC-003	ENCSR121RSS	ENCFF358RVA
H3K4me1	esophagus_squamous_epithelium	ENC-004	ENCSR658EVN	ENCFF958QSX
H3K4me1	gastrocnemius_medialis	ENC-001	ENCSR148FWR	ENCFF263PCB
H3K4me1	gastrocnemius_medialis	ENC-002	ENCSR161HZJ	ENCFF909LVC
H3K4me1	gastrocnemius_medialis	ENC-003	ENCSR776EAH	ENCFF283UFQ
H3K4me1	gastrocnemius_medialis	ENC-004	ENCSR499VCQ	ENCFF859IFK
H3K4me1	gastroesophageal_sphincter	ENC-001	ENCSR134KZX	ENCFF749KIK
H3K4me1	gastroesophageal_sphincter	ENC-002	ENCSR238SWA	ENCFF191TJK
H3K4me1	gastroesophageal_sphincter	ENC-003	ENCSR872WVR	ENCFF174WZO
H3K4me1	heart_left_ventricle	ENC-003	ENCSR438QZN	ENCFF563PQB
H3K4me1	heart_left_ventricle	ENC-004	ENCSR449FRQ	ENCFF027ZJT
H3K4me1	Peyer's_patch	ENC-001	ENCSR416ZMW	ENCFF184GUP
H3K4me1	Peyer's_patch	ENC-002	ENCSR912XAL	ENCFF375OTX
H3K4me1	Peyer's_patch	ENC-003	ENCSR621BZD	ENCFF565JAH
H3K4me1	Peyer's_patch	ENC-004	ENCSR874HIG	ENCFF857QBO
H3K4me1	prostate_gland	ENC-001	ENCSR155XVP	ENCFF137EIO
H3K4me1	prostate_gland	ENC-002	ENCSR642CSX	ENCFF535WIU
H3K4me1	right_atrium_auricular_region	ENC-003	ENCSR368ORV	ENCFF178MVQ
H3K4me1	right_atrium_auricular_region	ENC-004	ENCSR817FGU	ENCFF586ROC
H3K4me1	right_lobe_of_liver	ENC-003	ENCSR489DUV	ENCFF612OLX
H3K4me1	sigmoid_colon	ENC-001	ENCSR181HTE	ENCFF618AZM
H3K4me1	sigmoid_colon	ENC-002	ENCSR775LGE	ENCFF177EMQ
H3K4me1	sigmoid_colon	ENC-003	ENCSR812POE	ENCFF421SMI
H3K4me1	sigmoid_colon	ENC-004	ENCSR277SUG	ENCFF641NDR
H3K4me1	spleen	ENC-001	ENCSR928BGP	ENCFF955YEB
H3K4me1	spleen	ENC-002	ENCSR635IRN	ENCFF049HUM
H3K4me1	spleen	ENC-003	ENCSR659RJP	ENCFF941VJK
H3K4me1	spleen	ENC-004	ENCSR831EDZ	ENCFF499RZG
H3K4me1	stomach	ENC-001	ENCSR493MQY	ENCFF683IOT
H3K4me1	stomach	ENC-002	ENCSR158WBG	ENCFF787VRX
H3K4me1	stomach	ENC-003	ENCSR903QBX	ENCFF134OVN
H3K4me1	stomach	ENC-004	ENCSR009RJD	ENCFF656NYY
H3K4me1	suprapubic_skin	ENC-001	ENCSR374XIN	ENCFF891JWC
H3K4me1	testis	ENC-001	ENCSR956VQB	ENCFF397ONI
H3K4me1	thoracic_aorta	ENC-001	ENCSR803IBD	ENCFF034ZHI
H3K4me1	thoracic_aorta	ENC-002	ENCSR416CYZ	ENCFF725BSB
H3K4me1	thyroid_gland	ENC-001	ENCSR906YES	ENCFF662IGX
H3K4me1	thyroid_gland	ENC-002	ENCSR639NMN	ENCFF790BGZ
H3K4me1	thyroid_gland	ENC-003	ENCSR064LHU	ENCFF550IRW
H3K4me1	thyroid_gland	ENC-004	ENCSR497OVD	ENCFF325KUW
H3K4me1	tibial_artery	ENC-001	ENCSR960VRR	ENCFF767DSH
H3K4me1	tibial_artery	ENC-002	ENCSR187SVM	ENCFF404FEB
H3K4me1	tibial_artery	ENC-003	ENCSR233LCT	ENCFF883DZC
H3K4me1	tibial_artery	ENC-004	ENCSR000SNM	ENCFF564ANU
H3K4me1	tibial_nerve	ENC-001	ENCSR981CTV	ENCFF422LHN
H3K4me1	tibial_nerve	ENC-002	ENCSR590NNJ	ENCFF408WPX
H3K4me1	tibial_nerve	ENC-003	ENCSR850RVA	ENCFF549BQO
H3K4me1	tibial_nerve	ENC-004	ENCSR338PGG	ENCFF874NNO
H3K4me1	transverse_colon	ENC-001	ENCSR516QFO	ENCFF681KRU
H3K4me1	transverse_colon	ENC-003	ENCSR791LZY	ENCFF412NCU
H3K4me1	transverse_colon	ENC-004	ENCSR500QVK	ENCFF273JSM
H3K4me1	upper_lobe_of_left_lung	ENC-001	ENCSR595MTV	ENCFF676MHD
H3K4me1	upper_lobe_of_left_lung	ENC-002	ENCSR348FGT	ENCFF702BZX
H3K4me1	upper_lobe_of_left_lung	ENC-003	ENCSR263OXW	ENCFF749GYB
H3K4me1	upper_lobe_of_left_lung	ENC-004	ENCSR238WIK	ENCFF014ZVF
H3K4me1	uterus	ENC-003	ENCSR035ONO	ENCFF943OCA
H3K4me1	uterus	ENC-004	ENCSR124AZR	ENCFF005ZXL
H3K4me1	vagina	ENC-004	ENCSR495RJG	ENCFF239KIE
H3K4me3	adrenal_gland	ENC-001	ENCSR620TXL	ENCFF461DYY
H3K4me3	adrenal_gland	ENC-002	ENCSR926NMC	ENCFF617IYQ
H3K4me3	adrenal_gland	ENC-003	ENCSR605QAV	ENCFF623REP
H3K4me3	adrenal_gland	ENC-004	ENCSR006TUH	ENCFF554SAG
H3K4me3	ascending_aorta	ENC-003	ENCSR122LOZ	ENCFF231YDM
H3K4me3	ascending_aorta	ENC-004	ENCSR645FBM	ENCFF735CQO
H3K4me3	body_of_pancreas	ENC-001	ENCSR876DCP	ENCFF102LZH
H3K4me3	body_of_pancreas	ENC-002	ENCSR554RQQ	ENCFF485WGE
H3K4me3	body_of_pancreas	ENC-004	ENCSR588PZN	ENCFF447CFW
H3K4me3	breast_epithelium	ENC-001	ENCSR224STY	ENCFF476RCC
H3K4me3	breast_epithelium	ENC-003	ENCSR416AUW	ENCFF176TDW
H3K4me3	breast_epithelium	ENC-004	ENCSR568QQU	ENCFF980OSF
H3K4me3	coronary_artery	ENC-003	ENCSR343ZOV	ENCFF009TGN
H3K4me3	esophagus_muscularis_mucosa	ENC-001	ENCSR621MTP	ENCFF636EJD
H3K4me3	esophagus_muscularis_mucosa	ENC-002	ENCSR077HGR	ENCFF641BOM
H3K4me3	esophagus_muscularis_mucosa	ENC-003	ENCSR607ARN	ENCFF328DAV
H3K4me3	esophagus_muscularis_mucosa	ENC-004	ENCSR403PEI	ENCFF879WNN
H3K4me3	esophagus_squamous_epithelium	ENC-001	ENCSR731QXN	ENCFF376RAN
H3K4me3	esophagus_squamous_epithelium	ENC-002	ENCSR012KZW	ENCFF120FZQ
H3K4me3	esophagus_squamous_epithelium	ENC-003	ENCSR508UPW	ENCFF155YOD
H3K4me3	esophagus_squamous_epithelium	ENC-004	ENCSR773PIU	ENCFF689KYN
H3K4me3	gastrocnemius_medialis	ENC-001	ENCSR206STN	ENCFF182VGO
H3K4me3	gastrocnemius_medialis	ENC-002	ENCSR972ETR	ENCFF828XLK
H3K4me3	gastrocnemius_medialis	ENC-003	ENCSR785DJD	ENCFF801JCZ
H3K4me3	gastrocnemius_medialis	ENC-004	ENCSR098OLN	ENCFF036BUW
H3K4me3	gastroesophageal_sphincter	ENC-001	ENCSR037GFN	ENCFF469DZV
H3K4me3	gastroesophageal_sphincter	ENC-002	ENCSR219QSM	ENCFF252OIP
H3K4me3	gastroesophageal_sphincter	ENC-003	ENCSR510NXV	ENCFF643VPZ
H3K4me3	heart_left_ventricle	ENC-003	ENCSR901SIL	ENCFF405ZIE
H3K4me3	heart_left_ventricle	ENC-004	ENCSR181ATL	ENCFF068JQE
H3K4me3	lower_leg_skin	ENC-001	ENCSR432GOP	ENCFF223PFN
H3K4me3	ovary	ENC-003	ENCSR828CCQ	ENCFF594VIT
H3K4me3	Peyer's_patch	ENC-001	ENCSR349GPJ	ENCFF358NOQ
H3K4me3	Peyer's_patch	ENC-002	ENCSR998QKF	ENCFF935XDV
H3K4me3	Peyer's_patch	ENC-003	ENCSR878KIY	ENCFF652HGM
H3K4me3	Peyer's_patch	ENC-004	ENCSR684EPX	ENCFF464QEA
H3K4me3	prostate_gland	ENC-001	ENCSR153NDQ	ENCFF311ASY
H3K4me3	prostate_gland	ENC-002	ENCSR748RBT	ENCFF045LKG
H3K4me3	right_atrium_auricular_region	ENC-003	ENCSR791KFQ	ENCFF379PWW
H3K4me3	right_atrium_auricular_region	ENC-004	ENCSR954TSY	ENCFF847LCD
H3K4me3	right_lobe_of_liver	ENC-003	ENCSR344TLI	ENCFF951MMQ
H3K4me3	sigmoid_colon	ENC-001	ENCSR960AAL	ENCFF786BBI
H3K4me3	sigmoid_colon	ENC-002	ENCSR172LVU	ENCFF148UCA
H3K4me3	sigmoid_colon	ENC-003	ENCSR900UIP	ENCFF953HGU
H3K4me3	sigmoid_colon	ENC-004	ENCSR793IKH	ENCFF209MLU
H3K4me3	spleen	ENC-001	ENCSR556QXD	ENCFF963VMF
H3K4me3	spleen	ENC-002	ENCSR377ILM	ENCFF805HJF
H3K4me3	spleen	ENC-003	ENCSR197QDK	ENCFF764XPE
H3K4me3	spleen	ENC-004	ENCSR589DBF	ENCFF537QXK
H3K4me3	stomach	ENC-001	ENCSR843UEZ	ENCFF350QEB
H3K4me3	stomach	ENC-002	ENCSR063HOI	ENCFF205VUE
H3K4me3	stomach	ENC-003	ENCSR489ZLL	ENCFF210MKU
H3K4me3	stomach	ENC-004	ENCSR492BHN	ENCFF892PIW
H3K4me3	suprapubic_skin	ENC-001	ENCSR362QYU	ENCFF872TUD
H3K4me3	testis	ENC-001	ENCSR611DJQ	ENCFF673WOU
H3K4me3	testis	ENC-002	ENCSR619EZG	ENCFF723IIY
H3K4me3	thoracic_aorta	ENC-001	ENCSR984KWT	ENCFF096QKQ
H3K4me3	thoracic_aorta	ENC-002	ENCSR930HLX	ENCFF496WSG
H3K4me3	thyroid_gland	ENC-001	ENCSR901BRV	ENCFF454UPT
H3K4me3	thyroid_gland	ENC-002	ENCSR975NOU	ENCFF658ZFD
H3K4me3	thyroid_gland	ENC-003	ENCSR761WVQ	ENCFF817BZF
H3K4me3	thyroid_gland	ENC-004	ENCSR309UVT	ENCFF752KCF
H3K4me3	tibial_artery	ENC-001	ENCSR780CNW	ENCFF443EHE
H3K4me3	tibial_artery	ENC-002	ENCSR342FPJ	ENCFF830YFF
H3K4me3	tibial_nerve	ENC-001	ENCSR384MUF	ENCFF112GFZ
H3K4me3	tibial_nerve	ENC-002	ENCSR464TRM	ENCFF141WCM
H3K4me3	tibial_nerve	ENC-003	ENCSR314SPW	ENCFF069CSU
H3K4me3	tibial_nerve	ENC-004	ENCSR677MOE	ENCFF687ZNT
H3K4me3	transverse_colon	ENC-001	ENCSR813ZEY	ENCFF576IIF
H3K4me3	transverse_colon	ENC-002	ENCSR557OWY	ENCFF665PEP
H3K4me3	transverse_colon	ENC-003	ENCSR933BVL	ENCFF778IJN
H3K4me3	transverse_colon	ENC-004	ENCSR315EZG	ENCFF683YPF
H3K4me3	upper_lobe_of_left_lung	ENC-001	ENCSR074WIB	ENCFF994BIY
H3K4me3	upper_lobe_of_left_lung	ENC-002	ENCSR701FGA	ENCFF481JLQ
H3K4me3	upper_lobe_of_left_lung	ENC-003	ENCSR208WDY	ENCFF552DWD
H3K4me3	upper_lobe_of_left_lung	ENC-004	ENCSR429VWL	ENCFF150OFL
H3K4me3	uterus	ENC-003	ENCSR354ZUG	ENCFF374QQJ
H3K4me3	uterus	ENC-004	ENCSR743GCE	ENCFF465ZZO
H3K4me3	vagina	ENC-003	ENCSR258UUX	ENCFF707ODD
H3K4me3	vagina	ENC-004	ENCSR647HAQ	ENCFF550ZZM
H3K9me3	adrenal_gland	ENC-001	ENCSR053PIY	ENCFF819KEQ
H3K9me3	adrenal_gland	ENC-002	ENCSR408ZEW	ENCFF166LON
H3K9me3	adrenal_gland	ENC-004	ENCSR613FYP	ENCFF296IXC
H3K9me3	ascending_aorta	ENC-003	ENCSR723IKM	ENCFF612XRV
H3K9me3	ascending_aorta	ENC-004	ENCSR441YQA	ENCFF599CEU
H3K9me3	body_of_pancreas	ENC-001	ENCSR760EGQ	ENCFF396WFR
H3K9me3	body_of_pancreas	ENC-002	ENCSR863TAL	ENCFF779CEN
H3K9me3	body_of_pancreas	ENC-003	ENCSR719COF	ENCFF844WGM
H3K9me3	breast_epithelium	ENC-003	ENCSR403UOU	ENCFF266NLM
H3K9me3	breast_epithelium	ENC-004	ENCSR936LAH	ENCFF328PHK
H3K9me3	esophagus_muscularis_mucosa	ENC-001	ENCSR821VGC	ENCFF262XYR
H3K9me3	esophagus_muscularis_mucosa	ENC-002	ENCSR030NGB	ENCFF213KUF
H3K9me3	esophagus_muscularis_mucosa	ENC-003	ENCSR578MTT	ENCFF525EVU
H3K9me3	esophagus_muscularis_mucosa	ENC-004	ENCSR708BMV	ENCFF030LHZ
H3K9me3	esophagus_squamous_epithelium	ENC-001	ENCSR153AXQ	ENCFF528AQO
H3K9me3	esophagus_squamous_epithelium	ENC-003	ENCSR057YVO	ENCFF568ZVS
H3K9me3	esophagus_squamous_epithelium	ENC-004	ENCSR101KMF	ENCFF034ERW
H3K9me3	gastrocnemius_medialis	ENC-001	ENCSR922OXX	ENCFF608ZJO
H3K9me3	gastrocnemius_medialis	ENC-002	ENCSR697RIW	ENCFF320DOZ
H3K9me3	gastrocnemius_medialis	ENC-003	ENCSR899TDF	ENCFF252XIV
H3K9me3	gastrocnemius_medialis	ENC-004	ENCSR283BRU	ENCFF851UHX
H3K9me3	gastroesophageal_sphincter	ENC-001	ENCSR939CJE	ENCFF480SRA
H3K9me3	gastroesophageal_sphincter	ENC-002	ENCSR237GVU	ENCFF878JJN
H3K9me3	gastroesophageal_sphincter	ENC-003	ENCSR025CGR	ENCFF777WRU
H3K9me3	heart_left_ventricle	ENC-003	ENCSR000XAA	ENCFF666MUU
H3K9me3	heart_left_ventricle	ENC-004	ENCSR803MVC	ENCFF473KNT
H3K9me3	ovary	ENC-003	ENCSR440UCR	ENCFF707DFM
H3K9me3	Peyer's_patch	ENC-001	ENCSR667SCY	ENCFF097HCQ
H3K9me3	Peyer's_patch	ENC-002	ENCSR927PLE	ENCFF634BFI
H3K9me3	Peyer's_patch	ENC-003	ENCSR005UXZ	ENCFF686JGP
H3K9me3	Peyer's_patch	ENC-004	ENCSR988QEK	ENCFF458KHL
H3K9me3	prostate_gland	ENC-002	ENCSR133QBG	ENCFF431MMN
H3K9me3	right_atrium_auricular_region	ENC-003	ENCSR250AAV	ENCFF669PPV
H3K9me3	right_atrium_auricular_region	ENC-004	ENCSR392WQN	ENCFF514XXC
H3K9me3	right_lobe_of_liver	ENC-003	ENCSR614JFD	ENCFF959YZJ
H3K9me3	sigmoid_colon	ENC-001	ENCSR654KVJ	ENCFF731XQE
H3K9me3	sigmoid_colon	ENC-002	ENCSR774NRD	ENCFF684NCQ
H3K9me3	sigmoid_colon	ENC-003	ENCSR682GOI	ENCFF952IAZ
H3K9me3	sigmoid_colon	ENC-004	ENCSR792EDG	ENCFF070SMO
H3K9me3	spleen	ENC-001	ENCSR091IRL	ENCFF873YAX
H3K9me3	spleen	ENC-002	ENCSR709APF	ENCFF019UGL
H3K9me3	spleen	ENC-003	ENCSR105URN	ENCFF191TJO
H3K9me3	spleen	ENC-004	ENCSR272CIV	ENCFF059LPC
H3K9me3	stomach	ENC-001	ENCSR503XFW	ENCFF712LXW
H3K9me3	stomach	ENC-002	ENCSR475TRZ	ENCFF167POD
H3K9me3	stomach	ENC-003	ENCSR546HZF	ENCFF412XGX
H3K9me3	stomach	ENC-004	ENCSR787TQW	ENCFF869FXM
H3K9me3	suprapubic_skin	ENC-001	ENCSR702JHA	ENCFF464QRJ
H3K9me3	testis	ENC-001	ENCSR376JOC	ENCFF016IAS
H3K9me3	thoracic_aorta	ENC-001	ENCSR974OMC	ENCFF774GHY
H3K9me3	thoracic_aorta	ENC-002	ENCSR909VUB	ENCFF454UMR
H3K9me3	thyroid_gland	ENC-001	ENCSR266EYO	ENCFF546VVW
H3K9me3	thyroid_gland	ENC-002	ENCSR699FHH	ENCFF744YSV
H3K9me3	thyroid_gland	ENC-003	ENCSR658VPF	ENCFF458SSN
H3K9me3	thyroid_gland	ENC-004	ENCSR558AXI	ENCFF600OPH
H3K9me3	tibial_artery	ENC-001	ENCSR923DBA	ENCFF327XRD
H3K9me3	tibial_artery	ENC-003	ENCSR166VXF	ENCFF240JKG
H3K9me3	tibial_artery	ENC-004	ENCSR303BUB	ENCFF623KYO
H3K9me3	tibial_nerve	ENC-001	ENCSR639JPM	ENCFF315DWY
H3K9me3	tibial_nerve	ENC-002	ENCSR726EEM	ENCFF541PZR
H3K9me3	tibial_nerve	ENC-003	ENCSR479GPU	ENCFF350OPP
H3K9me3	tibial_nerve	ENC-004	ENCSR176ZMW	ENCFF161XRV
H3K9me3	transverse_colon	ENC-001	ENCSR083DXD	ENCFF052SII
H3K9me3	transverse_colon	ENC-002	ENCSR413CHO	ENCFF635AIE
H3K9me3	transverse_colon	ENC-004	ENCSR235REN	ENCFF907BTK
H3K9me3	upper_lobe_of_left_lung	ENC-001	ENCSR714FDJ	ENCFF965BIY
H3K9me3	upper_lobe_of_left_lung	ENC-002	ENCSR038ODI	ENCFF698LWE
H3K9me3	upper_lobe_of_left_lung	ENC-003	ENCSR759RTY	ENCFF509YGH
H3K9me3	upper_lobe_of_left_lung	ENC-004	ENCSR623YMO	ENCFF488YBW
H3K9me3	uterus	ENC-003	ENCSR244ZKA	ENCFF330ERO
H3K9me3	uterus	ENC-004	ENCSR588FQI	ENCFF321OXI
H3K9me3	vagina	ENC-004	ENCSR612TQH	ENCFF880ZVW
