## Supplementary material for "Identification and analysis of splicing quantitative trait loci across multiple tissues in the human genome": Table_S6.tsv

RBP	Cell_line	Replicate	Experiment_accesion	File_accesion
AARS	K562	1	ENCSR825SVO	ENCFF138HJK
AARS	K562	2	ENCSR825SVO	ENCFF596TWK
AGGF1	HepG2	1	ENCSR543TPH	ENCFF860RNX
AGGF1	HepG2	2	ENCSR543TPH	ENCFF273EAT
AGGF1	K562	1	ENCSR725ARB	ENCFF286KRK
AGGF1	K562	2	ENCSR725ARB	ENCFF423IWN
AKAP8L	K562	1	ENCSR206RXT	ENCFF201QGX
AKAP8L	K562	2	ENCSR206RXT	ENCFF577SYV
BCCIP	HepG2	1	ENCSR485QCG	ENCFF178AAX
BCCIP	HepG2	2	ENCSR485QCG	ENCFF759IVI
BUD13	HepG2	1	ENCSR830BSQ	ENCFF798IHQ
BUD13	HepG2	2	ENCSR830BSQ	ENCFF948ZQP
BUD13	K562	1	ENCSR663WES	ENCFF180PES
BUD13	K562	2	ENCSR663WES	ENCFF391LND
CDC40	HepG2	1	ENCSR815VVI	ENCFF586WCC
CDC40	HepG2	2	ENCSR815VVI	ENCFF035SSS
CPSF6	K562	1	ENCSR532VUB	ENCFF418OUX
CPSF6	K562	2	ENCSR532VUB	ENCFF468JIB
CSTF2	HepG2	1	ENCSR384MWO	ENCFF532CDP
CSTF2	HepG2	2	ENCSR384MWO	ENCFF930JBO
CSTF2T	HepG2	1	ENCSR919HSE	ENCFF240AIR
CSTF2T	HepG2	2	ENCSR919HSE	ENCFF703DUZ
CSTF2T	K562	1	ENCSR840DRD	ENCFF708YRH
CSTF2T	K562	2	ENCSR840DRD	ENCFF370JHA
DDX24	K562	1	ENCSR999WKT	ENCFF066CRM
DDX24	K562	2	ENCSR999WKT	ENCFF536KEA
DDX3X	HepG2	1	ENCSR648LAH	ENCFF624DZN
DDX3X	HepG2	2	ENCSR648LAH	ENCFF500QBI
DDX3X	K562	1	ENCSR930BZL	ENCFF601TGO
DDX3X	K562	2	ENCSR930BZL	ENCFF803EEU
DDX42	K562	1	ENCSR576SHT	ENCFF411XIQ
DDX42	K562	2	ENCSR576SHT	ENCFF172BNP
DDX55	HepG2	1	ENCSR845VGB	ENCFF337XEL
DDX55	HepG2	2	ENCSR845VGB	ENCFF984LZX
DDX55	K562	1	ENCSR923NKN	ENCFF103HVH
DDX55	K562	2	ENCSR923NKN	ENCFF898EQT
DDX59	HepG2	1	ENCSR214BZA	ENCFF703NTG
DDX59	HepG2	2	ENCSR214BZA	ENCFF237BSF
DDX6	HepG2	1	ENCSR141OIM	ENCFF629EPY
DDX6	HepG2	2	ENCSR141OIM	ENCFF526EOJ
DDX6	K562	1	ENCSR893EFU	ENCFF037HOV
DDX6	K562	2	ENCSR893EFU	ENCFF948ZLM
DGCR8	HepG2	1	ENCSR061SZV	ENCFF990NBL
DGCR8	HepG2	2	ENCSR061SZV	ENCFF578BUD
DGCR8	K562	1	ENCSR947JVR	ENCFF799XKD
DGCR8	K562	2	ENCSR947JVR	ENCFF015KTU
DHX30	HepG2	1	ENCSR565DGW	ENCFF914TDS
DHX30	HepG2	2	ENCSR565DGW	ENCFF049PPF
DHX30	K562	1	ENCSR529GSJ	ENCFF430GFT
DHX30	K562	2	ENCSR529GSJ	ENCFF263FVL
DKC1	HepG2	1	ENCSR301TFY	ENCFF965TAV
DKC1	HepG2	2	ENCSR301TFY	ENCFF766JDH
DROSHA	K562	1	ENCSR653HQC	ENCFF121SZH
DROSHA	K562	2	ENCSR653HQC	ENCFF171GUD
EFTUD2	HepG2	1	ENCSR527DXF	ENCFF327OME
EFTUD2	HepG2	2	ENCSR527DXF	ENCFF021EVP
EFTUD2	K562	1	ENCSR844RVX	ENCFF813UWE
EFTUD2	K562	2	ENCSR844RVX	ENCFF238FXW
EIF3D	HepG2	1	ENCSR041NUV	ENCFF197CXZ
EIF3D	HepG2	2	ENCSR041NUV	ENCFF099DYI
EIF3H	HepG2	1	ENCSR916XIV	ENCFF487ANP
EIF3H	HepG2	2	ENCSR916XIV	ENCFF633VCU
EIF4G2	K562	1	ENCSR307YIW	ENCFF858JIO
EIF4G2	K562	2	ENCSR307YIW	ENCFF957YHP
EWSR1	K562	1	ENCSR887LPK	ENCFF717ZFI
EWSR1	K562	2	ENCSR887LPK	ENCFF089KGQ
EXOSC5	K562	1	ENCSR013CTQ	ENCFF614IEN
EXOSC5	K562	2	ENCSR013CTQ	ENCFF890CZT
FAM120A	HepG2	1	ENCSR987NYS	ENCFF560JGB
FAM120A	HepG2	2	ENCSR987NYS	ENCFF658NFU
FAM120A	K562	1	ENCSR006OEQ	ENCFF220URC
FAM120A	K562	2	ENCSR006OEQ	ENCFF973OEK
FASTKD2	HepG2	1	ENCSR023UHL	ENCFF465QMA
FASTKD2	HepG2	2	ENCSR023UHL	ENCFF845FUE
FASTKD2	K562	1	ENCSR887FHF	ENCFF045FDJ
FASTKD2	K562	2	ENCSR887FHF	ENCFF548WUW
FKBP4	HepG2	1	ENCSR018ZUE	ENCFF977KIJ
FKBP4	HepG2	2	ENCSR018ZUE	ENCFF073OON
FMR1	K562	1	ENCSR331VNX	ENCFF092SIF
FMR1	K562	2	ENCSR331VNX	ENCFF898JKK
FTO	K562	1	ENCSR989SMC	ENCFF538JIE
FTO	K562	2	ENCSR989SMC	ENCFF022CWN
FUBP3	HepG2	1	ENCSR486YGP	ENCFF025FNK
FUBP3	HepG2	2	ENCSR486YGP	ENCFF253ITZ
FXR1	K562	1	ENCSR774RFN	ENCFF935NXO
FXR1	K562	2	ENCSR774RFN	ENCFF784HKJ
FXR2	K562	1	ENCSR224QWC	ENCFF167CYW
FXR2	K562	2	ENCSR224QWC	ENCFF649JBB
GEMIN5	K562	1	ENCSR238CLX	ENCFF533RZJ
GEMIN5	K562	2	ENCSR238CLX	ENCFF038WBZ
GNL3	K562	1	ENCSR301UQM	ENCFF298PPE
GNL3	K562	2	ENCSR301UQM	ENCFF229XVK
GPKOW	K562	1	ENCSR647CLF	ENCFF618LHX
GPKOW	K562	2	ENCSR647CLF	ENCFF106AHH
GRSF1	HepG2	1	ENCSR668MJX	ENCFF251ECY
GRSF1	HepG2	2	ENCSR668MJX	ENCFF731WXL
GRWD1	HepG2	1	ENCSR893NWB	ENCFF790FPO
GRWD1	HepG2	2	ENCSR893NWB	ENCFF227BWP
GTF2F1	HepG2	1	ENCSR265ZIS	ENCFF745LHE
GTF2F1	HepG2	2	ENCSR265ZIS	ENCFF973THL
GTF2F1	K562	1	ENCSR736AAG	ENCFF004VCQ
GTF2F1	K562	2	ENCSR736AAG	ENCFF371BCM
HLTF	K562	1	ENCSR589YHM	ENCFF316ZTK
HLTF	K562	2	ENCSR589YHM	ENCFF808XUD
HNRNPA1	HepG2	1	ENCSR769UEW	ENCFF924ZOP
HNRNPA1	HepG2	2	ENCSR769UEW	ENCFF371UCL
HNRNPA1	K562	1	ENCSR154HRN	ENCFF697CNE
HNRNPA1	K562	2	ENCSR154HRN	ENCFF537HGP
HNRNPC	HepG2	1	ENCSR550DVK	ENCFF576LCX
HNRNPC	HepG2	2	ENCSR550DVK	ENCFF260KPQ
HNRNPK	HepG2	1	ENCSR828ZID	ENCFF861DAK
HNRNPK	HepG2	2	ENCSR828ZID	ENCFF159LAW
HNRNPK	K562	1	ENCSR268ETU	ENCFF636QVD
HNRNPK	K562	2	ENCSR268ETU	ENCFF449ANI
HNRNPM	HepG2	1	ENCSR267UCX	ENCFF131SXQ
HNRNPM	HepG2	2	ENCSR267UCX	ENCFF504DZY
HNRNPM	K562	1	ENCSR412NOW	ENCFF892XDU
HNRNPM	K562	2	ENCSR412NOW	ENCFF706HGN
HNRNPU	HepG2	1	ENCSR240MVJ	ENCFF568MGU
HNRNPU	HepG2	2	ENCSR240MVJ	ENCFF861LOK
HNRNPU	K562	1	ENCSR520BZQ	ENCFF755NIP
HNRNPU	K562	2	ENCSR520BZQ	ENCFF382TQQ
HNRNPUL1	HepG2	1	ENCSR755TJC	ENCFF407BEZ
HNRNPUL1	HepG2	2	ENCSR755TJC	ENCFF124XWE
HNRNPUL1	K562	1	ENCSR571VHI	ENCFF949HCV
HNRNPUL1	K562	2	ENCSR571VHI	ENCFF355PIN
IGF2BP1	HepG2	1	ENCSR744GEU	ENCFF068FVA
IGF2BP1	HepG2	2	ENCSR744GEU	ENCFF047WLR
IGF2BP1	K562	1	ENCSR975KIR	ENCFF228PAK
IGF2BP1	K562	2	ENCSR975KIR	ENCFF324IWT
IGF2BP2	K562	1	ENCSR062NNB	ENCFF205TRW
IGF2BP2	K562	2	ENCSR062NNB	ENCFF922ZNQ
IGF2BP3	HepG2	1	ENCSR993OLA	ENCFF631PRH
IGF2BP3	HepG2	2	ENCSR993OLA	ENCFF049ZWL
ILF3	HepG2	1	ENCSR786TSC	ENCFF569JRG
ILF3	HepG2	2	ENCSR786TSC	ENCFF963MRY
ILF3	K562	1	ENCSR438KWZ	ENCFF654XEU
ILF3	K562	2	ENCSR438KWZ	ENCFF026RUN
KHDRBS1	K562	1	ENCSR628IDK	ENCFF164NCN
KHDRBS1	K562	2	ENCSR628IDK	ENCFF862UDL
KHSRP	K562	1	ENCSR438GZQ	ENCFF634TPL
KHSRP	K562	2	ENCSR438GZQ	ENCFF032LQU
LARP4	HepG2	1	ENCSR805SRN	ENCFF777WFM
LARP4	HepG2	2	ENCSR805SRN	ENCFF267JLV
LARP4	K562	1	ENCSR888YTT	ENCFF522BBU
LARP4	K562	2	ENCSR888YTT	ENCFF169FBJ
LARP7	HepG2	1	ENCSR961OKA	ENCFF726UBI
LARP7	HepG2	2	ENCSR961OKA	ENCFF349EFG
LARP7	K562	1	ENCSR456KXI	ENCFF133LPV
LARP7	K562	2	ENCSR456KXI	ENCFF672QZX
LIN28B	HepG2	1	ENCSR861GYE	ENCFF316QQL
LIN28B	HepG2	2	ENCSR861GYE	ENCFF727NEF
LIN28B	K562	1	ENCSR970NKP	ENCFF153RAR
LIN28B	K562	2	ENCSR970NKP	ENCFF514PTU
LSM11	HepG2	1	ENCSR135VMS	ENCFF117KLF
LSM11	HepG2	2	ENCSR135VMS	ENCFF307ODB
LSM11	K562	1	ENCSR022BVV	ENCFF938ROF
LSM11	K562	2	ENCSR022BVV	ENCFF414DIO
METAP2	K562	1	ENCSR303OQD	ENCFF239NBV
METAP2	K562	2	ENCSR303OQD	ENCFF227VPH
MTPAP	K562	1	ENCSR200DKE	ENCFF333GSE
MTPAP	K562	2	ENCSR200DKE	ENCFF166IJL
NCBP2	HepG2	1	ENCSR018RVZ	ENCFF317PCG
NCBP2	HepG2	2	ENCSR018RVZ	ENCFF843UUO
NCBP2	K562	1	ENCSR484LTQ	ENCFF747VNU
NCBP2	K562	2	ENCSR484LTQ	ENCFF354UQN
NKRF	HepG2	1	ENCSR277DEO	ENCFF508JRE
NKRF	HepG2	2	ENCSR277DEO	ENCFF902GSY
NOL12	HepG2	1	ENCSR820DQJ	ENCFF378YBS
NOL12	HepG2	2	ENCSR820DQJ	ENCFF814JGB
NOLC1	HepG2	1	ENCSR194HZU	ENCFF041WQX
NOLC1	HepG2	2	ENCSR194HZU	ENCFF845UMK
NOLC1	K562	1	ENCSR001VAC	ENCFF012GRH
NOLC1	K562	2	ENCSR001VAC	ENCFF436BMC
NONO	K562	1	ENCSR861PAR	ENCFF938HFA
NONO	K562	2	ENCSR861PAR	ENCFF851XUN
NPM1	K562	1	ENCSR867DSZ	ENCFF397HOJ
NPM1	K562	2	ENCSR867DSZ	ENCFF213IOD
NSUN2	K562	1	ENCSR081JYH	ENCFF572GUG
NSUN2	K562	2	ENCSR081JYH	ENCFF408VMJ
PCBP2	HepG2	1	ENCSR339FUY	ENCFF176BGN
PCBP2	HepG2	2	ENCSR339FUY	ENCFF282VHP
POLR2G	HepG2	1	ENCSR820WHR	ENCFF527HFU
POLR2G	HepG2	2	ENCSR820WHR	ENCFF199INE
PPIG	HepG2	1	ENCSR097NEE	ENCFF406VBM
PPIG	HepG2	2	ENCSR097NEE	ENCFF262WDD
PPIL4	K562	1	ENCSR197INS	ENCFF028OXA
PPIL4	K562	2	ENCSR197INS	ENCFF727EPC
PRPF8	HepG2	1	ENCSR121NVA	ENCFF552FSY
PRPF8	HepG2	2	ENCSR121NVA	ENCFF801PCX
PRPF8	K562	1	ENCSR534YOI	ENCFF554UWY
PRPF8	K562	2	ENCSR534YOI	ENCFF057BFH
PTBP1	HepG2	1	ENCSR384KAN	ENCFF216WAA
PTBP1	HepG2	2	ENCSR384KAN	ENCFF696ZPD
PTBP1	K562	1	ENCSR981WKN	ENCFF780LWA
PTBP1	K562	2	ENCSR981WKN	ENCFF088RLJ
PUM2	K562	1	ENCSR661ICQ	ENCFF662CVN
PUM2	K562	2	ENCSR661ICQ	ENCFF285IAZ
PUS1	K562	1	ENCSR291XPT	ENCFF877UIT
PUS1	K562	2	ENCSR291XPT	ENCFF603CDW
QKI	HepG2	1	ENCSR570WLM	ENCFF183VLS
QKI	HepG2	2	ENCSR570WLM	ENCFF887ZND
QKI	K562	1	ENCSR366YOG	ENCFF992VMD
QKI	K562	2	ENCSR366YOG	ENCFF765IFG
RBFOX2	HepG2	1	ENCSR987FTF	ENCFF639WJL
RBFOX2	HepG2	2	ENCSR987FTF	ENCFF668JDG
RBFOX2	K562	1	ENCSR756CKJ	ENCFF228FGP
RBFOX2	K562	2	ENCSR756CKJ	ENCFF184NZT
RBM15	HepG2	1	ENCSR754NDA	ENCFF626BOU
RBM15	HepG2	2	ENCSR754NDA	ENCFF164MLB
RBM15	K562	1	ENCSR196INN	ENCFF543MDB
RBM15	K562	2	ENCSR196INN	ENCFF130EXN
RBM22	HepG2	1	ENCSR456JJQ	ENCFF104SVF
RBM22	HepG2	2	ENCSR456JJQ	ENCFF026YRT
RBM22	K562	1	ENCSR295OKT	ENCFF543MGV
RBM22	K562	2	ENCSR295OKT	ENCFF023UKH
RBM5	HepG2	1	ENCSR489ABS	ENCFF655CVS
RBM5	HepG2	2	ENCSR489ABS	ENCFF417ZFM
RPS11	K562	1	ENCSR269AJF	ENCFF390SSK
RPS11	K562	2	ENCSR269AJF	ENCFF529LLH
RPS3	HepG2	1	ENCSR766FAC	ENCFF293CYV
RPS3	HepG2	2	ENCSR766FAC	ENCFF167GCB
RPS3	K562	1	ENCSR120EAR	ENCFF306SQC
RPS3	K562	2	ENCSR120EAR	ENCFF223NWJ
SAFB2	K562	1	ENCSR943MHU	ENCFF021GVX
SAFB2	K562	2	ENCSR943MHU	ENCFF657TKX
SBDS	K562	1	ENCSR059CWF	ENCFF891WAN
SBDS	K562	2	ENCSR059CWF	ENCFF624FKF
SERBP1	K562	1	ENCSR121GQH	ENCFF884YGW
SERBP1	K562	2	ENCSR121GQH	ENCFF457VMC
SF3A3	HepG2	1	ENCSR331MIC	ENCFF207WMH
SF3A3	HepG2	2	ENCSR331MIC	ENCFF647LHK
SF3B1	K562	1	ENCSR133QEA	ENCFF190SDC
SF3B1	K562	2	ENCSR133QEA	ENCFF415ZYA
SF3B4	HepG2	1	ENCSR279UJF	ENCFF344PIE
SF3B4	HepG2	2	ENCSR279UJF	ENCFF483JLM
SF3B4	K562	1	ENCSR267OLV	ENCFF220ERG
SF3B4	K562	2	ENCSR267OLV	ENCFF686EKJ
SFPQ	HepG2	1	ENCSR965DLL	ENCFF788NZP
SFPQ	HepG2	2	ENCSR965DLL	ENCFF130CRL
SLBP	K562	1	ENCSR483NOP	ENCFF845LMZ
SLBP	K562	2	ENCSR483NOP	ENCFF086ZSG
SLTM	HepG2	1	ENCSR351PVI	ENCFF487JJR
SLTM	HepG2	2	ENCSR351PVI	ENCFF510GIR
SLTM	K562	1	ENCSR000SSH	ENCFF419ZVO
SLTM	K562	2	ENCSR000SSH	ENCFF990IRK
SMNDC1	HepG2	1	ENCSR373ODC	ENCFF189VWQ
SMNDC1	HepG2	2	ENCSR373ODC	ENCFF893TFI
SMNDC1	K562	1	ENCSR658IQB	ENCFF564JRL
SMNDC1	K562	2	ENCSR658IQB	ENCFF144FQQ
SND1	HepG2	1	ENCSR061EVO	ENCFF587JIF
SND1	HepG2	2	ENCSR061EVO	ENCFF413DAP
SND1	K562	1	ENCSR128VXC	ENCFF430VKJ
SND1	K562	2	ENCSR128VXC	ENCFF170LCY
SRSF1	HepG2	1	ENCSR989VIY	ENCFF759OGT
SRSF1	HepG2	2	ENCSR989VIY	ENCFF135SKU
SRSF1	K562	1	ENCSR432XUP	ENCFF282DBV
SRSF1	K562	2	ENCSR432XUP	ENCFF708IPL
SRSF7	HepG2	1	ENCSR513NDD	ENCFF420KON
SRSF7	HepG2	2	ENCSR513NDD	ENCFF771UQF
SRSF7	K562	1	ENCSR468FSW	ENCFF435SBL
SRSF7	K562	2	ENCSR468FSW	ENCFF882BNF
SRSF9	HepG2	1	ENCSR773KRC	ENCFF946ENX
SRSF9	HepG2	2	ENCSR773KRC	ENCFF636PHB
SUB1	HepG2	1	ENCSR406OOZ	ENCFF400IPB
SUB1	HepG2	2	ENCSR406OOZ	ENCFF702PLE
SUGP2	HepG2	1	ENCSR506UPY	ENCFF277PGA
SUGP2	HepG2	2	ENCSR506UPY	ENCFF990PJC
SUPV3L1	HepG2	1	ENCSR580MFX	ENCFF174JYZ
SUPV3L1	HepG2	2	ENCSR580MFX	ENCFF435HVG
TAF15	HepG2	1	ENCSR841EQA	ENCFF213AZD
TAF15	HepG2	2	ENCSR841EQA	ENCFF209XXY
TAF15	K562	1	ENCSR568DZW	ENCFF659WCC
TAF15	K562	2	ENCSR568DZW	ENCFF284FIC
TARDBP	K562	1	ENCSR584TCR	ENCFF393WWU
TARDBP	K562	2	ENCSR584TCR	ENCFF392HLM
TBRG4	HepG2	1	ENCSR916SRV	ENCFF805JUH
TBRG4	HepG2	2	ENCSR916SRV	ENCFF979BSQ
TBRG4	K562	1	ENCSR506OTC	ENCFF577BHE
TBRG4	K562	2	ENCSR506OTC	ENCFF475YXN
TIA1	HepG2	1	ENCSR623VEQ	ENCFF251QBU
TIA1	HepG2	2	ENCSR623VEQ	ENCFF784SLC
TIA1	K562	1	ENCSR057DWB	ENCFF202HXA
TIA1	K562	2	ENCSR057DWB	ENCFF399NDL
TRA2A	HepG2	1	ENCSR314UMJ	ENCFF028DNT
TRA2A	HepG2	2	ENCSR314UMJ	ENCFF903ULN
TRA2A	K562	1	ENCSR365NVO	ENCFF669QSB
TRA2A	K562	2	ENCSR365NVO	ENCFF249CGM
TROVE2	HepG2	1	ENCSR993FMY	ENCFF154QAS
TROVE2	HepG2	2	ENCSR993FMY	ENCFF735GLT
TROVE2	K562	1	ENCSR539ZTS	ENCFF347INC
TROVE2	K562	2	ENCSR539ZTS	ENCFF996ZNV
U2AF1	HepG2	1	ENCSR328LLU	ENCFF329PEQ
U2AF1	HepG2	2	ENCSR328LLU	ENCFF980HNZ
U2AF1	K562	1	ENCSR862QCH	ENCFF129MRQ
U2AF1	K562	2	ENCSR862QCH	ENCFF163SZQ
U2AF2	HepG2	1	ENCSR202BFN	ENCFF016VPA
U2AF2	HepG2	2	ENCSR202BFN	ENCFF549FYY
U2AF2	K562	1	ENCSR893RAV	ENCFF670MPL
U2AF2	K562	2	ENCSR893RAV	ENCFF636MAJ
UCHL5	HepG2	1	ENCSR490IEE	ENCFF769QQG
UCHL5	HepG2	2	ENCSR490IEE	ENCFF022GSG
UCHL5	K562	1	ENCSR349KMG	ENCFF463FXX
UCHL5	K562	2	ENCSR349KMG	ENCFF957MJB
UPF1	K562	1	ENCSR456ASB	ENCFF299YME
UPF1	K562	2	ENCSR456ASB	ENCFF053DWE
XPO5	HepG2	1	ENCSR921SXC	ENCFF032ESQ
XPO5	HepG2	2	ENCSR921SXC	ENCFF694HBX
XRCC6	HepG2	1	ENCSR571ROL	ENCFF469LWT
XRCC6	HepG2	2	ENCSR571ROL	ENCFF581MNQ
XRCC6	K562	1	ENCSR258QKO	ENCFF616DRD
XRCC6	K562	2	ENCSR258QKO	ENCFF109SMA
XRN2	HepG2	1	ENCSR655NZA	ENCFF762LTO
XRN2	HepG2	2	ENCSR655NZA	ENCFF633AFR
XRN2	K562	1	ENCSR657TZB	ENCFF808HAX
XRN2	K562	2	ENCSR657TZB	ENCFF802LGV
YBX3	K562	1	ENCSR529FKI	ENCFF914IQD
YBX3	K562	2	ENCSR529FKI	ENCFF375SSS
YWHAG	K562	1	ENCSR867ZVK	ENCFF409XTN
YWHAG	K562	2	ENCSR867ZVK	ENCFF437YRG
ZNF622	K562	1	ENCSR657TZZ	ENCFF525LEL
ZNF622	K562	2	ENCSR657TZZ	ENCFF416UBT
ZRANB2	K562	1	ENCSR663NRA	ENCFF377TSD
ZRANB2	K562	2	ENCSR663NRA	ENCFF499ZJU
