## Supplementary material for "Identification and analysis of splicing quantitative trait loci across multiple tissues in the human genome": Table_S7.tsv

Cell_line	Fraction	Replicate	Experiment_accession	File_accesion
A549	cytosol	3	ENCSR000CTL	ENCFF843QFF
A549	cytosol	4	ENCSR000CTL	ENCFF535DVV
A549	nucleus	3	ENCSR000CTM	ENCFF597WRW
A549	nucleus	4	ENCSR000CTM	ENCFF654ZQH
endothelial_cell_of_umbilical_vein	cytosol	3	ENCSR000CPA	ENCFF265HNY
endothelial_cell_of_umbilical_vein	cytosol	4	ENCSR000CPA	ENCFF898ZEX
endothelial_cell_of_umbilical_vein	nucleus	3	ENCSR000CPB	ENCFF492PEQ
endothelial_cell_of_umbilical_vein	nucleus	4	ENCSR000CPB	ENCFF011EAN
GM12878	cytosol	1	ENCSR000COR	ENCFF705WOW
GM12878	cytosol	2	ENCSR000COR	ENCFF367BKI
GM12878	nucleus	1	ENCSR000CPO	ENCFF009TYW
GM12878	nucleus	2	ENCSR000CPO	ENCFF149PXU
HeLa-S3	cytosol	1	ENCSR000CPP	ENCFF559MUJ
HeLa-S3	cytosol	2	ENCSR000CPP	ENCFF283WWI
HeLa-S3	nucleus	1	ENCSR000CPQ	ENCFF158RCK
HeLa-S3	nucleus	2	ENCSR000CPQ	ENCFF169ZTB
HepG2	cytosol	1	ENCSR000CPF	ENCFF887ZOX
HepG2	cytosol	2	ENCSR000CPF	ENCFF280XOG
HepG2	nucleus	1	ENCSR000CPC	ENCFF148RNW
HepG2	nucleus	2	ENCSR000CPC	ENCFF064IOO
HT1080	cytosol	1	ENCSR166QLP	ENCFF166HWB
HT1080	cytosol	2	ENCSR166QLP	ENCFF569HJG
HT1080	nucleus	1	ENCSR067UNX	ENCFF176HWN
HT1080	nucleus	2	ENCSR067UNX	ENCFF526RJH
IMR-90	cytosol	1	ENCSR000CTN	ENCFF647AXX
IMR-90	cytosol	2	ENCSR000CTN	ENCFF740NGQ
IMR-90	nucleus	1	ENCSR000CTP	ENCFF407YJR
IMR-90	nucleus	2	ENCSR000CTP	ENCFF243ZOZ
K562	cytosol	1	ENCSR000COK	ENCFF890WWJ
K562	cytosol	2	ENCSR000COK	ENCFF321CCY
K562	nucleus	1	ENCSR000CPS	ENCFF131JRU
K562	nucleus	2	ENCSR000CPS	ENCFF126QEZ
keratinocyte	cytosol	3	ENCSR000CPK	ENCFF807YWL
keratinocyte	cytosol	4	ENCSR000CPK	ENCFF776ZNW
keratinocyte	nucleus	3	ENCSR000CPJ	ENCFF483DTH
keratinocyte	nucleus	4	ENCSR000CPJ	ENCFF027IGH
MCF-7	cytosol	3	ENCSR000CTU	ENCFF411GPI
MCF-7	cytosol	4	ENCSR000CTU	ENCFF291PLJ
MCF-7	nucleus	3	ENCSR000CTO	ENCFF609ZCR
MCF-7	nucleus	4	ENCSR000CTO	ENCFF279MJM
SK-MEL-5	cytosol	1	ENCSR291DJH	ENCFF882COT
SK-MEL-5	cytosol	2	ENCSR291DJH	ENCFF815YDP
SK-MEL-5	nucleus	1	ENCSR201WVA	ENCFF999MXE
SK-MEL-5	nucleus	2	ENCSR201WVA	ENCFF020JKV
SK-N-DZ	cytosol	1	ENCSR569JKX	ENCFF903CUK
SK-N-DZ	cytosol	2	ENCSR569JKX	ENCFF484VOY
SK-N-DZ	nucleus	1	ENCSR255NYQ	ENCFF255OPB
SK-N-DZ	nucleus	2	ENCSR255NYQ	ENCFF464KRZ
SK-N-SH	cytosol	3	ENCSR000CTR	ENCFF919APF
SK-N-SH	cytosol	4	ENCSR000CTR	ENCFF765MIZ
SK-N-SH	nucleus	3	ENCSR000CTS	ENCFF881ZXG
SK-N-SH	nucleus	4	ENCSR000CTS	ENCFF479UNX
